# Neuron-specific protein expression at striatal excitatory synapses

**DOI:** 10.1101/2023.03.16.532957

**Authors:** Yi-Zhi Wang, Tamara Perez-Rosello, D. James Surmeier, Jeffrey N. Savas

**Affiliations:** Department of Neurology, Feinberg School of Medicine, Northwestern University, Chicago, IL 60611, USA; Department of Neuroscience, Feinberg School of Medicine, Northwestern University, Chicago, IL 60611, USA

## Abstract

Combinatorial expression of postsynaptic proteins underlies synapse diversity within and between neuron types ^1-5^. Thus, characterization of neuron-type-specific postsynaptic proteomes is key to obtaining a deeper understanding of discrete synaptic properties and how selective dysfunction manifests in synaptopathies ^6-9^. To overcome the limitations associated with bulk measures of synaptic protein abundance ^6,10^, we developed a biotin proximity protein tagging probe to characterize neuron-type-specific postsynaptic proteomes *in vivo*. We found Shank3 protein isoforms are differentially expressed by direct and indirect pathway spiny projection neurons (dSPNs and iSPNs). Studies in mice lacking Shank3 gene exons 13-16 revealed a robust postsynaptic proteome alteration in iSPNs. We report unexpected cell-type specific synaptic protein isoform expression which could play a key causal role in specifying synapse diversity and selective synapse dysfunction in synaptopathies.
