## Supplementary material for "Neuron-specific protein expression at striatal excitatory synapses": Table S1

### Sheet: Table S1
		SPN postsynaptic proteome library
Official gene symbol	In SynDB Postsynaptic database	In SynGO Postsynaptic database	Non-synaptic membrane protein
1700009N14Rik	No	No	No
Aars	Yes	No	No
Abat	No	No	No
Abcb8	Yes	No	No
Abcd3	Yes	No	No
Abhd14b	Yes	No	No
Abhd17a	No	Yes	Yes
Abhd17b	No	Yes	Yes
Abhd17c	No	Yes	No
Abhd6	No	Yes	No
Abi1	Yes	Yes	No
Abi2	Yes	Yes	No
Abl1	No	Yes	No
Abl2	No	Yes	No
Ablim1	Yes	No	No
Ablim2	Yes	No	No
Abr	Yes	Yes	No
Acaca	Yes	No	No
Acad9	No	No	No
Acat1	Yes	No	No
Acly	Yes	No	No
Aco2	Yes	No	No
Acot7	Yes	No	No
Acp1	Yes	No	No
Acsbg1	Yes	No	No
Acsl3	Yes	No	No
Acsl4	Yes	No	No
Acsl6	Yes	No	No
Actb	Yes	Yes	No
Actg1	No	Yes	No
Actn1	Yes	Yes	No
Actn2	Yes	Yes	No
Actn3	Yes	No	No
Actn4	Yes	No	No
Actr1a	Yes	No	No
Actr1b	Yes	No	No
Actr2	Yes	Yes	No
Actr3	Yes	Yes	No
Actr3b	Yes	No	No
Acyp2	Yes	No	No
Adam10	No	Yes	Yes
Adam22	Yes	Yes	No
Add1	Yes	Yes	No
Add2	Yes	Yes	No
Add3	Yes	Yes	No
Adgrb1	No	Yes	No
Adgrb3	No	Yes	No
Adgrl3	No	Yes	No
Adrbk1	Yes	No	No
Adsl	No	No	No
Afg3l2	Yes	No	No
Agap1	Yes	No	No
Agap2	Yes	Yes	No
Agap3	Yes	Yes	No
Agk	Yes	No	No
Agl	Yes	No	No
Agpat5	Yes	No	No
Ahcy	Yes	No	No
Ahcyl1	Yes	No	No
Ahsa1	Yes	No	No
Aifm1	Yes	No	No
Aifm3	Yes	No	No
Aip	Yes	No	No
Ak1	Yes	No	No
Ak3	Yes	No	No
Ak5	Yes	No	No
Akap2	Yes	No	No
Akap5	Yes	Yes	No
Akr7a2	Yes	No	No
Akt1	Yes	Yes	No
Akt2	Yes	No	No
Alb	No	No	Yes
Alcam	No	No	No
Aldh1a1	Yes	No	No
Aldh1l1	Yes	No	No
Aldh2	Yes	No	No
Aldh3a2	Yes	No	No
Aldh4a1	Yes	No	No
Aldh5a1	Yes	No	No
Aldh6a1	Yes	No	No
Aldh7a1	Yes	No	No
Aldoa	Yes	No	No
Aldoc	Yes	Yes	No
Alg2	No	No	No
Ampd2	Yes	No	No
Ank1	Yes	No	No
Ank2	Yes	No	No
Ank3	Yes	No	No
Anks1b	Yes	Yes	No
Anxa11	Yes	No	No
Anxa2	Yes	No	No
Anxa3	Yes	No	No
Anxa4	No	No	No
Anxa6	Yes	No	No
Anxa7	Yes	No	No
Ap1b1	Yes	No	No
Ap1g1	Yes	No	No
Ap1m1	Yes	No	No
Ap1s1	Yes	No	No
Ap2a1	Yes	No	No
Ap2a2	Yes	No	No
Ap2b1	Yes	Yes	No
Ap2m1	Yes	Yes	No
Ap2s1	Yes	Yes	No
Ap3b1	Yes	No	No
Ap3b2	Yes	No	No
Ap3d1	Yes	Yes	No
Ap3m2	Yes	No	No
Ap3s2	Yes	No	No
Apod	Yes	No	No
Apoo	Yes	No	No
Apool	Yes	No	No
App	Yes	Yes	No
Appl1	Yes	Yes	No
Appl2	Yes	No	No
Arcn1	Yes	No	No
Arf3	Yes	No	No
Arf4	No	Yes	No
Arf5	Yes	No	No
Arf6	No	Yes	No
Arfgef2	Yes	Yes	No
Arhgap1	Yes	No	No
Arhgap21	Yes	No	No
Arhgap26	Yes	No	No
Arhgap44	No	Yes	No
Arhgef2	Yes	Yes	No
Arhgef7	Yes	Yes	No
Arhgef9	Yes	Yes	No
Armc10	Yes	No	No
Arpc1a	Yes	No	No
Arpc2	Yes	Yes	No
Arpc3	Yes	No	No
Arpc4	Yes	No	No
Arrb1	Yes	No	No
Asap1	No	Yes	No
Astn1	Yes	No	No
Atad1	Yes	Yes	No
Atad3a	Yes	No	No
Atic	Yes	No	No
Atl1	Yes	No	No
Atl2	Yes	No	No
Atp12a	Yes	No	No
Atp13a1	Yes	No	No
Atp1a1	Yes	No	No
Atp1a2	Yes	No	No
Atp1a3	Yes	Yes	No
Atp1a4	Yes	No	No
Atp1b1	Yes	No	No
Atp1b2	Yes	No	No
Atp2a1	Yes	No	No
Atp2a2	Yes	No	No
Atp2b1	Yes	No	No
Atp2b2	Yes	Yes	No
Atp4a	Yes	No	No
Atp5a1	Yes	No	No
Atp5b	Yes	No	No
Atp5c1	Yes	No	No
Atp5d	Yes	No	No
Atp5f1	Yes	No	No
Atp5h	Yes	No	No
Atp5i	Yes	No	No
Atp5j2	Yes	No	No
Atp5k	No	No	No
Atp5l	Yes	No	No
Atp5o	Yes	No	No
Atp6v1b2	Yes	No	No
Atp6v1c1	Yes	No	No
Atp6v1e2	Yes	No	No
Atp6v1h	Yes	No	No
Atp8a2	Yes	No	No
Atpif1	Yes	No	No
Atxn10	Yes	No	No
Auh	Yes	No	No
Bag5	Yes	No	No
Bai1	Yes	No	No
Baiap2	Yes	Yes	No
Baiap3	No	No	No
Basp1	Yes	No	No
Bcan	Yes	No	No
Bcap31	No	No	Yes
Bcas1	Yes	No	No
Bckdk	Yes	No	No
Bcr	Yes	Yes	No
Bdh1	Yes	No	No
Birc6	Yes	No	No
Blvrb	Yes	No	No
Brsk1	Yes	No	No
Bsg	Yes	No	No
C1qa	No	No	Yes
C1qc	Yes	No	No
C3	Yes	No	No
Ca2	Yes	No	No
Ca4	Yes	No	No
Cacna1e	No	Yes	No
Cacna2d1	Yes	Yes	No
Cacna2d2	Yes	No	No
Cacna2d3	Yes	No	No
Cacnb1	Yes	Yes	No
Cacnb3	Yes	No	No
Cacybp	Yes	No	No
Cadm3	No	No	No
Cadps	Yes	No	No
Calb1	No	Yes	No
Calm1	Yes	No	No
Calr	No	No	No
Camk1	No	Yes	No
Camk2a	Yes	Yes	No
Camk2b	Yes	Yes	No
Camk2d	Yes	No	No
Camk2g	Yes	No	No
Camk4	No	Yes	No
Camkk2	Yes	No	No
Camkv	Yes	Yes	No
Cand1	Yes	No	No
Canx	Yes	Yes	No
Cap1	Yes	No	No
Capn1	Yes	No	No
Capn5	Yes	No	No
Caprin1	No	Yes	Yes
Capza1	Yes	No	No
Capza2	Yes	No	Yes
Capzb	Yes	Yes	No
Cbr1	Yes	No	No
Cbr3	Yes	No	No
Ccdc93	Yes	No	No
Ccny	Yes	No	No
Cct2	Yes	No	No
Cct3	Yes	No	No
Cct4	Yes	No	No
Cct5	Yes	No	No
Cct6a	Yes	No	No
Cct6b	Yes	No	No
Cct7	Yes	No	No
Cct8	Yes	No	No
Cd81	No	No	No
Cd9	Yes	No	No
Cdc42	Yes	Yes	No
Cdc42bpa	Yes	No	No
Cdc42bpb	Yes	No	No
Cdc42ep4	Yes	No	No
Cdh10	Yes	Yes	No
Cdh2	Yes	Yes	No
Cdk5	Yes	Yes	No
Cdk5rap3	Yes	No	No
Cend1	Yes	No	No
Cfl1	Yes	Yes	No
Cfl2	Yes	No	No
Chchd3	Yes	No	No
Chchd6	Yes	No	No
Chl1	Yes	No	No
Chmp1a	Yes	No	No
Chmp4b	Yes	No	No
Cisd1	Yes	No	No
Cisd2	No	No	No
Cit	Yes	No	No
Ckap4	Yes	No	No
Ckap5	Yes	No	No
Ckb	Yes	No	No
Clasp1	Yes	No	No
Clasp2	Yes	No	No
Clip1	Yes	No	No
Clip2	Yes	No	No
Clip3	Yes	No	No
Clmn	Yes	No	No
Clptm1	No	Yes	Yes
Clta	Yes	Yes	No
Cmpk1	Yes	No	No
Cndp2	Yes	No	No
Cnksr2	Yes	Yes	No
Cntfr	Yes	No	No
Cntn1	Yes	Yes	No
Cntn2	Yes	Yes	No
Cntnap2	Yes	Yes	No
Comt	No	Yes	No
Copa	Yes	No	No
Copb2	Yes	No	No
Cops3	Yes	No	Yes
Cops4	No	No	No
Coro1b	Yes	No	No
Coro1c	Yes	No	No
Coro2a	Yes	No	No
Coro2b	Yes	No	No
Cox4i1	Yes	No	No
Cox5a	Yes	No	No
Cox5b	Yes	No	No
Cox6b1	Yes	No	No
Cox6c	Yes	No	No
Cox7a2l	Yes	No	No
Cplx1	No	Yes	No
Cplx2	No	Yes	No
Cpne5	Yes	No	No
Cpne6	Yes	Yes	No
Cpt1a	Yes	No	No
Cpt1c	No	Yes	No
Cpt2	Yes	No	No
Crat	Yes	No	No
Crip2	Yes	No	No
Crk	No	Yes	No
Crkl	Yes	Yes	No
Crmp1	Yes	No	No
Crtac1	Yes	No	No
Crtc1	No	Yes	No
Cryab	Yes	No	No
Crym	Yes	No	No
Cryz	Yes	No	No
Cs	Yes	No	No
Cse1l	Yes	No	No
Csnk1e	Yes	No	No
Csnk2a1	Yes	No	No
Csnk2a2	Yes	No	No
Cspg5	Yes	Yes	No
Csrp1	Yes	No	No
Cst3	Yes	No	No
Ctnna1	Yes	No	No
Ctnna2	Yes	Yes	No
Ctnnb1	Yes	Yes	No
Ctnnd1	Yes	Yes	No
Ctnnd2	Yes	Yes	No
Cttn	Yes	Yes	No
Cul3	No	Yes	No
Cul5	Yes	No	No
Cyb5b	Yes	No	No
Cyb5r1	Yes	No	No
Cyc1	Yes	No	No
Cycs	Yes	No	No
Cyfip1	Yes	Yes	No
Cyld	Yes	No	No
Daam1	Yes	No	No
Daam2	Yes	No	No
Dab2ip	Yes	No	No
Dagla	No	Yes	No
Dars	Yes	No	No
Dbn1	Yes	Yes	No
Dbnl	Yes	Yes	No
Dcakd	Yes	No	No
Dclk1	Yes	No	No
Dclk2	Yes	No	No
Dctn1	Yes	No	No
Dctn2	Yes	No	No
Dctn3	Yes	No	No
Dctn4	Yes	No	No
Dcx	Yes	No	No
Ddah1	Yes	No	No
Ddost	Yes	No	No
Ddx1	Yes	No	No
Ddx17	Yes	No	No
Ddx39b	No	No	No
Ddx5	Yes	No	No
Ddx6	Yes	No	No
Decr1	Yes	No	No
Des	Yes	No	No
Dgkb	Yes	Yes	No
Dgki	No	Yes	No
Dgkz	Yes	Yes	No
Dhx30	Yes	No	No
Dip2b	Yes	No	No
Diras1	Yes	No	No
Diras2	Yes	No	No
Dlat	Yes	No	No
Dld	Yes	No	No
Dlg1	Yes	Yes	No
Dlg2	Yes	Yes	No
Dlg3	Yes	Yes	No
Dlg4	Yes	Yes	No
Dlgap2	Yes	Yes	No
Dlgap3	Yes	Yes	No
Dlst	Yes	No	No
Dmxl2	Yes	No	No
Dnaja1	Yes	No	No
Dnaja2	Yes	No	No
Dnaja3	Yes	No	No
Dnajb1	Yes	Yes	No
Dnajb2	Yes	No	No
Dnajb4	Yes	No	No
Dnajb6	Yes	No	No
Dnajc11	Yes	No	No
Dnajc13	Yes	No	No
Dnajc5	No	No	No
Dnm1l	Yes	No	No
Dnm2	Yes	Yes	No
Dnm3	Yes	Yes	No
Dock1	Yes	Yes	No
Dock10	Yes	Yes	No
Dock2	Yes	No	No
Dock3	Yes	No	No
Dock4	Yes	No	No
Dock7	Yes	Yes	No
Dock9	Yes	No	No
Dpm1	Yes	No	No
Dpp10	No	No	No
Dpp6	Yes	No	No
Dpysl4	Yes	No	No
Dpysl5	Yes	No	No
Dsp	Yes	No	No
Dst	Yes	No	No
Dstn	Yes	No	No
Dtd1	Yes	No	No
Dtna	Yes	No	No
Dusp3	Yes	No	No
Dync1h1	Yes	No	No
Dync1i1	Yes	No	No
Dync1i2	Yes	No	No
Dync1li1	Yes	No	No
Dync1li2	Yes	No	No
Dynll1	Yes	No	No
Dynll2	Yes	Yes	No
Eea1	Yes	Yes	No
Eef1a1	Yes	No	No
Eef1b2	Yes	No	No
Eef1g	Yes	No	No
Eef2	Yes	Yes	No
Efhd2	Yes	No	No
Efnb3	No	Yes	Yes
Efr3a	Yes	No	No
Efr3b	Yes	No	No
Ehd3	Yes	No	No
Ehd4	Yes	No	No
Eif3a	No	Yes	No
Eif3c	Yes	No	No
Eif3e	No	Yes	No
Eif4a2	Yes	No	No
Eif4a3	No	Yes	No
Eif4b	Yes	Yes	No
Eif4e	Yes	Yes	No
Eif4g1	Yes	Yes	No
Eif4g2	No	Yes	No
Elavl1	No	Yes	No
Elavl4	No	Yes	No
Elfn2	Yes	No	No
Elmo2	Yes	No	No
Enah	Yes	No	No
Eno1	Yes	No	No
Eno2	Yes	No	No
Eno3	Yes	No	No
Enpp6	Yes	No	No
Epb41	Yes	No	No
Epb41l1	Yes	No	No
Epb41l2	Yes	No	No
Epb41l3	Yes	No	No
Epha4	Yes	Yes	No
Epha7	No	Yes	No
Ephb2	No	Yes	No
Epn1	No	Yes	No
Epn2	Yes	No	No
Eppk1	Yes	No	No
Eprs	Yes	No	No
Erbb2ip	Yes	No	No
Erlin1	Yes	No	No
Erlin2	Yes	No	No
Etfb	Yes	No	No
Etfdh	Yes	No	No
Exoc1	Yes	No	No
Exoc4	Yes	Yes	No
Exoc5	Yes	No	No
Exoc6	Yes	No	No
Exoc6b	Yes	No	No
Exoc7	Yes	No	No
Exoc8	Yes	No	No
Ezr	Yes	Yes	No
Faah	Yes	No	No
Fabp5	Yes	No	No
Fabp7	Yes	No	No
Fam49a	Yes	No	No
Fam49b	Yes	No	No
Farp1	Yes	Yes	No
Farsa	Yes	No	No
Farsb	Yes	No	No
Fasn	Yes	No	No
Fbxo2	Yes	Yes	No
Fdps	Yes	No	No
Fh	Yes	No	No
Fibp	Yes	No	No
Fis1	Yes	No	No
Fkbp1b	Yes	No	No
Fkbp4	Yes	No	No
Fkbp8	Yes	No	No
Flii	Yes	No	No
Flna	Yes	Yes	No
Flnc	Yes	No	No
Flot2	Yes	Yes	No
Fmn2	Yes	No	No
Fmnl1	Yes	No	No
Fmnl2	Yes	No	No
Fn3k	Yes	No	No
Frrs1l	No	Yes	No
Fryl	Yes	No	No
Fscn1	Yes	No	No
Fsd1	Yes	No	No
Fth1	Yes	No	No
Fus	Yes	No	No
Fxyd6	No	Yes	No
Fyn	Yes	Yes	No
G3bp2	Yes	No	No
Gabarapl2	Yes	No	No
Gabbr1	Yes	Yes	No
Gabbr2	Yes	Yes	No
Gabra1	Yes	Yes	No
Gabra2	No	Yes	No
Gabra3	No	Yes	No
Gabra4	Yes	Yes	No
Gabrb1	No	Yes	No
Gabrb2	No	Yes	No
Gabrb3	No	Yes	No
Gak	Yes	No	No
Gap43	Yes	Yes	No
Gapdh	Yes	Yes	No
Gapvd1	Yes	No	No
Gas7	Yes	No	No
Gbas	Yes	No	No
Gclc	No	No	No
Gcn1	No	No	No
Gda	No	No	No
Gdap1	Yes	No	No
Gdap1l1	Yes	No	No
Gga3	Yes	No	No
Git1	Yes	Yes	No
Gja1	Yes	No	No
Gk	Yes	No	No
Glg1	Yes	No	No
Glipr2	Yes	No	No
Glod4	Yes	No	No
Gls	Yes	No	No
Gltp	No	No	No
Glud1	Yes	No	No
Glul	Yes	No	No
Gm10250	No	No	No
Gm18025	No	No	No
Gm20390	No	No	No
Gm3839	No	No	No
Gm5160	No	No	No
Gna11	Yes	No	No
Gna13	Yes	No	No
Gna14	Yes	No	No
Gnai1	Yes	No	No
Gnai3	Yes	No	No
Gnao1	Yes	No	No
Gnaq	Yes	No	No
Gnas	Yes	No	No
Gnaz	Yes	No	No
Gnb1	Yes	No	No
Gnb2	Yes	No	No
Gnb4	Yes	No	No
Gng12	Yes	No	No
Gng2	Yes	No	No
Gng3	Yes	No	No
Gng7	Yes	No	No
Gnl1	Yes	No	No
Got1	Yes	No	No
Got2	Yes	No	No
Gpc4	No	Yes	Yes
Gpd2	Yes	No	No
Gphn	Yes	Yes	No
Gpi	Yes	No	No
Gpr158	Yes	No	No
Gprc5b	Yes	No	No
Gprin1	Yes	No	No
Gpx4	Yes	No	No
Grb2	Yes	No	No
Grhpr	Yes	No	No
Gria1	Yes	Yes	No
Gria2	Yes	Yes	No
Gria3	Yes	Yes	No
Gria4	Yes	Yes	No
Grid1	No	Yes	No
Grin1	Yes	Yes	No
Grin2a	Yes	Yes	No
Grin2b	Yes	Yes	No
Gripap1	No	Yes	No
Grm1	Yes	Yes	No
Grm3	Yes	Yes	No
Grm5	Yes	Yes	No
Gsk3b	Yes	Yes	No
Gsn	Yes	No	No
Gstk1	Yes	No	No
Gstm2	Yes	No	No
Gstm3	Yes	No	No
Gsto1	Yes	No	No
Gstp1	Yes	No	No
Gucy1a2	Yes	No	No
Guk1	Yes	No	No
Hadh	Yes	No	No
Hadha	Yes	No	No
Hadhb	Yes	No	No
Hap1	No	Yes	No
Hapln2	Yes	No	No
Hars2	Yes	No	No
Hcn1	No	Yes	No
Hcn2	Yes	No	No
Hdlbp	Yes	No	No
Hecw1	Yes	No	No
Hecw2	Yes	No	No
Hexb	No	No	No
Hibch	Yes	No	No
Higd1a	Yes	No	No
Hip1	Yes	Yes	No
Hip1r	Yes	Yes	No
Hist1h1e	Yes	No	No
Hist1h4a	Yes	No	No
Hk1	Yes	No	No
Hmox2	Yes	No	No
Hnrnpa2b1	No	Yes	No
Hnrnpa3	No	Yes	No
Hnrnpd	No	Yes	No
Hnrnph1	No	Yes	No
Hnrnph2	No	Yes	No
Hnrnpk	Yes	Yes	No
Hnrnpl	No	No	No
Hnrnpm	Yes	Yes	No
Homer1	Yes	Yes	No
Hpca	Yes	Yes	No
Hras	Yes	Yes	No
Hrsp12	No	No	No
Hsd17b10	Yes	No	No
Hsd17b12	Yes	No	No
Hsd17b4	Yes	No	No
Hsdl1	Yes	No	No
Hsp90aa1	Yes	Yes	No
Hsp90ab1	Yes	No	No
Hsp90b1	Yes	No	No
Hspa12a	Yes	No	No
Hspa1b	Yes	No	Yes
Hspa1l	Yes	No	Yes
Hspa2	Yes	No	No
Hspa4	Yes	No	No
Hspa4l	Yes	No	No
Hspa5	Yes	No	No
Hspa8	Yes	Yes	No
Hspa9	Yes	No	No
Hspd1	Yes	No	No
Hspe1	No	No	No
Hsph1	Yes	No	No
Htt	Yes	Yes	No
Iars	Yes	No	No
Iars2	Yes	No	No
Ica1	Yes	No	No
Idh2	Yes	No	No
Idh3a	Yes	No	No
Idh3b	Yes	No	No
Idh3g	Yes	No	No
Igsf21	Yes	No	No
Igsf8	Yes	No	No
Il1rap	No	Yes	No
Immt	Yes	No	No
Impa1	Yes	No	No
Ina	Yes	Yes	No
Inf2	Yes	No	No
Ipo5	Yes	No	No
Ipo7	Yes	No	No
Iqsec1	Yes	Yes	No
Iqsec2	Yes	Yes	No
Iqsec3	Yes	Yes	No
Itfg1	Yes	No	No
Itgb1	No	Yes	Yes
Itpka	No	Yes	No
Itpr1	No	Yes	No
Itsn1	Yes	Yes	No
Itsn2	Yes	No	No
Jakmip2	Yes	No	No
Jup	Yes	No	No
Kalrn	Yes	Yes	No
Kars	Yes	No	No
Kcna1	No	Yes	No
Kcna3	No	Yes	No
Kcnab2	Yes	Yes	No
Kcnd2	No	Yes	No
Kcnd3	No	Yes	No
Kctd12	Yes	No	No
Kctd16	Yes	No	No
Kiaa0196	Yes	No	No
Kiaa1033	Yes	No	No
Kif1a	Yes	No	No
Kif21a	Yes	No	No
Kif2a	Yes	No	No
Kif3a	Yes	No	No
Kif5b	Yes	No	No
Kif5c	Yes	Yes	No
Kifap3	Yes	No	No
Klc1	Yes	No	No
Klc2	Yes	No	No
Kpna1	Yes	Yes	No
Kpnb1	Yes	No	No
Kras	Yes	No	No
Krt10	No	No	No
Krt5	Yes	No	No
Krt6a	Yes	No	No
Ktn1	Yes	No	No
Lancl1	Yes	No	No
Lancl2	Yes	No	No
Lap3	Yes	No	No
Lasp1	Yes	Yes	No
Lcp1	Yes	No	No
Ldha	Yes	No	No
Ldhb	Yes	No	No
Letm1	Yes	No	No
Lgi1	Yes	Yes	No
Limch1	Yes	No	No
Lin7b	Yes	No	No
Lingo1	Yes	No	No
Llgl1	Yes	No	No
Lmna	Yes	No	No
Lmnb1	Yes	No	No
Lmnb2	Yes	No	No
Lonp1	Yes	No	No
Lrp1	Yes	No	No
Lrpprc	Yes	No	No
Lrrc47	Yes	No	No
Lrrc57	Yes	No	No
Lrrc59	Yes	No	No
Lrrc7	Yes	Yes	No
Lrrc8a	Yes	No	No
Lrrtm1	Yes	Yes	No
Lrsam1	Yes	No	No
Lsamp	Yes	No	No
Ly6h	Yes	No	No
Lyn	Yes	Yes	No
Lynx1	Yes	No	No
Lzts1	Yes	Yes	No
Macf1	Yes	No	No
Mag	Yes	No	No
Maoa	Yes	No	No
Maob	Yes	No	No
Map1a	Yes	No	No
Map1b	Yes	No	No
Map2	Yes	Yes	No
Map2k1	Yes	Yes	No
Map2k2	Yes	No	No
Map2k7	Yes	No	No
Map4	Yes	No	No
Map6	Yes	No	No
Map6d1	Yes	No	No
Mapk1	Yes	Yes	No
Mapk10	Yes	Yes	No
Mapk3	Yes	No	No
Mapk8ip3	Yes	No	No
Mapre1	Yes	No	No
Mapre2	Yes	No	No
Mapre3	Yes	No	No
Mapt	Yes	No	No
Marcks	No	Yes	No
Mark1	Yes	No	No
Mark2	Yes	Yes	No
Mars	Yes	No	No
Mccc1	Yes	No	No
Mccc2	Yes	No	No
Mdh1	Yes	No	No
Mdh2	Yes	No	No
Mecr	Yes	No	No
Mff	Yes	No	No
Mfn2	Yes	No	No
Mif	Yes	No	No
Mink1	Yes	No	No
Mllt4	Yes	No	No
Mog	Yes	No	No
Mpp1	Yes	No	No
Mpp2	Yes	Yes	No
Mpp3	Yes	No	No
Mpp6	Yes	No	No
Mras	Yes	No	No
Mrps36	Yes	No	No
Msn	Yes	No	No
Mtch1	Yes	No	No
Mtch2	Yes	No	No
Mtdh	Yes	No	No
Mthfd1	Yes	No	No
Mthfd1l	Yes	No	No
Mtor	No	Yes	No
Mtx1	Yes	No	No
Mtx2	Yes	No	No
Mycbp2	Yes	No	No
Myh10	Yes	Yes	No
Myh11	Yes	No	No
Myh14	Yes	No	No
Myh9	Yes	No	No
Myl6	Yes	No	No
Myl6b	Yes	No	No
Myo18a	Yes	No	No
Myo1b	Yes	No	No
Myo1d	Yes	No	No
Myo5a	Yes	Yes	No
Myo5b	No	Yes	No
Myo5c	Yes	No	No
Myo6	Yes	Yes	No
Nap1l1	Yes	No	No
Nap1l4	Yes	No	No
Napa	Yes	Yes	No
Napb	Yes	Yes	No
Napg	Yes	No	No
Nars	No	No	No
Nbea	Yes	Yes	No
Ncald	Yes	No	No
Ncam1	Yes	Yes	No
Ncam2	Yes	No	No
Ncan	Yes	Yes	No
Ncdn	Yes	No	No
Nckap1	Yes	Yes	No
Nckap1l	Yes	No	No
Nckipsd	Yes	No	No
Ncs1	No	Yes	No
Ndel1	Yes	No	No
Ndrg1	Yes	No	No
Ndrg2	Yes	No	No
Ndufa10	Yes	No	No
Ndufa12	Yes	No	No
Ndufa13	Yes	No	No
Ndufa2	Yes	No	No
Ndufa4	Yes	No	No
Ndufa5	Yes	No	No
Ndufa7	Yes	No	No
Ndufa8	Yes	No	No
Ndufa9	Yes	No	No
Ndufb10	Yes	No	No
Ndufb4	Yes	No	No
Ndufb6	Yes	No	No
Ndufb7	Yes	No	No
Ndufb8	Yes	No	No
Ndufb9	Yes	No	No
Ndufs1	Yes	No	No
Ndufs2	Yes	No	No
Ndufs3	Yes	No	No
Ndufs6	Yes	No	No
Ndufs7	Yes	No	No
Ndufv1	Yes	No	No
Ndufv2	Yes	No	No
Nebl	Yes	No	No
Nedd4	Yes	Yes	No
Nefh	Yes	Yes	No
Nefl	Yes	Yes	No
Nefm	Yes	Yes	No
Negr1	Yes	No	No
Neo1	Yes	No	No
Nf1	Yes	Yes	No
Nfasc	Yes	No	No
Ngef	Yes	Yes	No
Nipsnap1	Yes	No	No
Nlgn1	Yes	Yes	No
Nlgn2	Yes	Yes	No
Nlgn3	Yes	Yes	No
Nme1	Yes	No	No
Nme2	Yes	No	No
Nnt	Yes	No	No
Nomo1	Yes	No	No
Nos1	Yes	Yes	No
Npepps	Yes	No	No
Nptn	Yes	Yes	No
Nptx1	Yes	Yes	No
Nptxr	No	Yes	No
Nras	Yes	No	No
Nrcam	Yes	Yes	No
Nrgn	Yes	Yes	No
Nrxn1	Yes	Yes	No
Nrxn2	No	Yes	No
Nrxn3	Yes	Yes	No
Nsf	Yes	No	No
Nsfl1c	Yes	No	No
Nsmf	No	Yes	No
Nt5e	Yes	No	No
Ntng1	No	Yes	No
Ntrk2	Yes	Yes	No
Ntrk3	No	Yes	No
Numbl	Yes	Yes	No
Ogdh	Yes	No	No
Ogdhl	Yes	No	No
Ogt	Yes	Yes	No
Omg	Yes	No	No
Opa1	Yes	No	No
Opcml	Yes	No	No
Ophn1	No	Yes	No
Oxct1	Yes	No	No
Oxr1	Yes	No	Yes
Pabpc4	Yes	No	No
Pacs1	Yes	No	No
Pacsin1	Yes	Yes	No
Padi2	Yes	No	No
Pafah1b1	Yes	Yes	No
Paics	Yes	No	No
Pak1	Yes	Yes	No
Pak2	No	Yes	No
Pak3	No	Yes	No
Palm	Yes	No	No
Palm2	Yes	No	No
Park7	Yes	No	No
Pcbp1	Yes	Yes	No
Pcbp2	Yes	Yes	No
Pcdh1	Yes	No	No
Pcmt1	Yes	No	No
Pdcd6ip	Yes	No	No
Pde10a	Yes	No	No
Pde1a	Yes	No	No
Pde2a	Yes	No	No
Pde4b	Yes	No	No
Pde4d	Yes	No	No
Pde8a	Yes	No	No
Pdha1	Yes	No	No
Pdhb	Yes	No	No
Pdhx	Yes	No	No
Pdia3	Yes	No	No
Pdia6	Yes	No	No
Pdk3	Yes	No	No
Pdpk1	Yes	No	No
Pdxk	Yes	No	No
Pea15	Yes	No	No
Pebp1	Yes	No	No
Pex11b	Yes	No	No
Pex5l	Yes	No	No
Pfkl	Yes	No	No
Pfkm	Yes	No	No
Pfkp	Yes	No	No
Pfn1	Yes	Yes	No
Pfn2	Yes	Yes	No
Pgam1	Yes	No	No
Pgam2	Yes	No	No
Pgd	Yes	No	No
Pgk1	Yes	No	No
Pgm2l1	Yes	No	No
Pgrmc1	Yes	No	No
Phactr1	Yes	No	No
Phb	Yes	Yes	No
Phb2	Yes	Yes	No
Phgdh	Yes	No	No
Phyhip	Yes	No	No
Pi4ka	Yes	No	No
Picalm	Yes	Yes	No
Pick1	Yes	Yes	No
Pigk	Yes	No	No
Pik3ca	Yes	No	No
Pip4k2a	Yes	No	No
Pip4k2b	Yes	No	No
Pip5k1c	Yes	Yes	No
Pitpna	Yes	No	No
Pklr	Yes	No	No
Pkn1	Yes	No	No
Pkp4	Yes	No	No
Plaa	No	No	Yes
Plcb1	Yes	Yes	No
Plcb4	Yes	Yes	No
Pld3	Yes	No	No
Pls3	No	No	No
Plxna1	Yes	No	No
Plxna2	Yes	No	No
Plxna3	Yes	No	No
Pnpla6	Yes	No	No
Por	Yes	No	No
Ppfia1	Yes	Yes	No
Ppia	Yes	No	No
Ppib	Yes	No	No
Ppid	Yes	No	No
Ppm1e	Yes	No	No
Ppp1ca	Yes	Yes	No
Ppp1cb	Yes	No	No
Ppp1cc	Yes	Yes	No
Ppp1r1b	No	Yes	No
Ppp1r7	Yes	No	No
Ppp1r9a	Yes	Yes	No
Ppp1r9b	Yes	Yes	No
Ppp2r5d	Yes	No	No
Ppp3ca	Yes	Yes	No
Ppp3r1	No	Yes	No
Ppp5c	Yes	No	No
Praf2	Yes	No	No
Prdx1	Yes	No	No
Prdx2	Yes	No	No
Prdx5	Yes	No	No
Prdx6	Yes	No	No
Prex1	Yes	No	No
Prkaca	No	Yes	No
Prkacb	Yes	No	No
Prkar1b	No	Yes	No
Prkar2b	Yes	Yes	No
Prkcb	Yes	No	No
Prkcd	No	Yes	No
Prkcg	Yes	Yes	No
Prkg2	Yes	No	No
Prmt5	Yes	No	No
Prnp	Yes	No	No
Prodh	Yes	No	No
Prosc	Yes	No	No
Prph	Yes	No	No
Psat1	No	No	No
Psd	Yes	Yes	No
Psd3	Yes	No	No
Psma4	Yes	No	No
Psmb6	Yes	No	No
Psmc1	Yes	No	No
Psmc3	Yes	No	No
Psmd1	Yes	No	No
Psmd11	Yes	No	No
Psmd14	Yes	No	No
Psmd2	Yes	No	No
Ptk2	Yes	Yes	No
Ptk2b	Yes	Yes	No
Ptpn11	Yes	No	No
Ptpn5	Yes	No	No
Ptprd	Yes	Yes	No
Ptprf	Yes	Yes	No
Ptprs	Yes	Yes	No
Ptprz1	Yes	Yes	No
Pura	Yes	Yes	No
Purb	Yes	No	No
Pycrl	Yes	No	No
Pygb	Yes	No	No
Pygm	Yes	No	Yes
Qars	Yes	No	No
Qdpr	Yes	No	No
Rab11a	No	Yes	No
Rab11b	Yes	No	No
Rab11fip5	Yes	No	No
Rab12	Yes	No	No
Rab13	Yes	No	No
Rab15	Yes	No	No
Rab2a	Yes	No	No
Rab3gap1	Yes	No	No
Rab3gap2	Yes	No	No
Rab5a	Yes	Yes	No
Rab5b	Yes	No	No
Rab6b	Yes	No	No
Rab7	No	No	No
Rab8a	Yes	Yes	No
Rac1	Yes	Yes	No
Rac2	Yes	No	No
Rac3	No	Yes	No
Raf1	Yes	No	Yes
Rala	Yes	Yes	No
Ralbp1	No	Yes	No
Ran	Yes	No	No
Rap1a	Yes	Yes	No
Rap1b	No	Yes	No
Rap1gap	Yes	No	No
Rap1gds1	Yes	No	No
Rap2a	Yes	Yes	No
Rap2b	No	No	No
Rap2c	Yes	No	No
Rapgef2	Yes	No	No
Rapgef4	Yes	Yes	No
Rars	Yes	No	No
Rasal1	Yes	No	No
Rasal2	Yes	No	No
Rasgrf2	Yes	No	No
Rbmx	No	Yes	Yes
Rbx1	Yes	No	No
Rdx	Yes	Yes	No
Reep5	Yes	No	No
Rgs17	Yes	No	No
Rgs6	Yes	No	No
Rgs7	Yes	Yes	No
Rgs7bp	No	Yes	No
Rgs9	No	Yes	No
Rheb	No	Yes	No
Rhoa	Yes	Yes	No
Rhob	Yes	Yes	No
Rhog	Yes	No	No
Rhot1	Yes	No	No
Rhot2	Yes	No	No
Ric8a	Yes	No	No
Rin1	Yes	No	No
Rnh1	No	No	No
Rock2	Yes	Yes	No
Rp2	Yes	No	No
Rpl10	Yes	Yes	No
Rpl10a	Yes	Yes	No
Rpl12	Yes	Yes	No
Rpl13	Yes	Yes	No
Rpl13a	Yes	Yes	No
Rpl14	Yes	Yes	No
Rpl15	No	Yes	No
Rpl17	Yes	Yes	No
Rpl18	Yes	Yes	No
Rpl18a	Yes	Yes	No
Rpl21	No	Yes	No
Rpl22	Yes	Yes	No
Rpl23	Yes	Yes	No
Rpl24	Yes	Yes	No
Rpl26	No	Yes	No
Rpl27	Yes	Yes	No
Rpl27a	No	Yes	No
Rpl28	No	Yes	No
Rpl3	Yes	Yes	No
Rpl30	Yes	Yes	No
Rpl31	Yes	Yes	No
Rpl32	No	Yes	No
Rpl34	No	Yes	No
Rpl35a	No	Yes	No
Rpl36a	No	Yes	No
Rpl37a	No	Yes	No
Rpl38	Yes	Yes	No
Rpl4	Yes	Yes	No
Rpl5	Yes	Yes	No
Rpl6	Yes	Yes	No
Rpl7	Yes	Yes	No
Rpl7a	Yes	Yes	No
Rpl8	Yes	Yes	No
Rpl9	Yes	Yes	No
Rplp0	Yes	Yes	No
Rplp2	No	Yes	No
Rpn1	Yes	No	No
Rpn2	Yes	No	No
Rps10	Yes	Yes	No
Rps11	Yes	Yes	No
Rps12	Yes	Yes	No
Rps13	Yes	Yes	No
Rps14	Yes	Yes	No
Rps15a	Yes	Yes	No
Rps16	Yes	Yes	No
Rps17	Yes	Yes	No
Rps19	Yes	Yes	No
Rps2	Yes	Yes	No
Rps20	No	Yes	No
Rps21	Yes	Yes	No
Rps23	No	Yes	No
Rps24	No	Yes	No
Rps25	Yes	Yes	No
Rps26	No	Yes	No
Rps27	Yes	Yes	No
Rps27a	Yes	Yes	No
Rps27l	Yes	No	No
Rps28	No	Yes	No
Rps3	Yes	Yes	No
Rps3a	Yes	Yes	No
Rps5	Yes	Yes	No
Rps6	Yes	Yes	No
Rps6ka3	Yes	No	No
Rps6ka5	No	Yes	No
Rps8	Yes	Yes	No
Rps9	Yes	Yes	No
Rpsa	Yes	Yes	No
Rrbp1	Yes	No	No
Rtn1	Yes	No	No
Rtn3	Yes	No	No
Rtn4	Yes	Yes	No
Rufy3	Yes	No	No
Ryr2	Yes	No	No
Sacm1l	Yes	Yes	No
Sacs	Yes	No	No
Sae1	Yes	No	No
Samm50	Yes	No	No
Sar1a	Yes	No	No
Sars	Yes	No	No
Sbf1	Yes	No	No
Sccpdh	Yes	No	No
Scfd1	Yes	No	No
Scn8a	No	Yes	No
Sdha	No	No	No
Sec13	Yes	No	No
Sec14l2	Yes	No	No
Sec23a	Yes	No	No
Sec24c	Yes	No	No
Sec31a	Yes	No	No
Sept11	Yes	No	No
Sept3	Yes	No	No
Sept5	Yes	No	Yes
Sept6	Yes	No	No
Sept7	Yes	No	No
Sept8	Yes	No	No
Sept9	Yes	No	No
Serpine2	Yes	No	No
Sestd1	Yes	No	No
Sfn	Yes	No	No
Sfxn1	Yes	No	No
Sfxn3	Yes	No	No
Sfxn5	Yes	No	No
Sgsm1	Yes	No	No
Sh3bgrl2	Yes	No	No
Sh3gl1	Yes	Yes	No
Sh3gl2	Yes	Yes	No
Sh3gl3	Yes	Yes	No
Sh3glb2	Yes	Yes	No
Sh3kbp1	Yes	No	No
Shank1	Yes	Yes	No
Shank2	Yes	Yes	No
Shank3	Yes	Yes	No
Sipa1l1	Yes	Yes	No
Sirpa	Yes	No	No
Sirt2	Yes	Yes	No
Slc12a2	Yes	No	No
Slc12a5	Yes	No	No
Slc17a7	Yes	No	No
Slc1a3	Yes	No	No
Slc1a6	No	Yes	Yes
Slc25a1	Yes	No	No
Slc25a11	Yes	No	No
Slc25a12	Yes	No	No
Slc25a13	Yes	No	No
Slc25a18	Yes	No	No
Slc25a22	Yes	No	No
Slc25a3	Yes	No	No
Slc25a31	Yes	No	No
Slc25a4	Yes	No	No
Slc25a46	Yes	No	No
Slc25a5	Yes	No	No
Slc27a1	Yes	No	No
Slc27a4	Yes	No	No
Slc2a1	Yes	No	No
Slc30a1	No	Yes	No
Slc4a4	Yes	No	No
Slc6a1	No	Yes	No
Slc6a11	No	Yes	No
Slc6a3	No	Yes	Yes
Slc6a4	No	Yes	Yes
Slc6a9	No	Yes	Yes
Slc8a1	No	Yes	No
Slc8a2	Yes	Yes	No
Slc9a6	No	Yes	No
Slk	Yes	No	No
Slmap	Yes	No	No
Smarca1	Yes	No	No
Snap23	No	Yes	No
Snap25	Yes	No	No
Snap47	No	Yes	No
Snap91	Yes	Yes	No
Snd1	Yes	No	No
Snta1	Yes	No	No
Snx1	Yes	Yes	No
Snx2	Yes	No	No
Snx27	Yes	Yes	No
Snx3	Yes	No	No
Snx5	Yes	No	No
Snx6	Yes	Yes	No
Sod2	Yes	No	No
Sorbs1	Yes	No	No
Sorbs2	Yes	No	No
Sorcs2	No	No	No
Sos1	Yes	No	No
Sparcl1	No	Yes	Yes
Specc1	Yes	No	No
Sptan1	Yes	Yes	No
Sptb	Yes	Yes	No
Sptbn1	Yes	Yes	No
Sptbn2	Yes	Yes	No
Sptbn4	Yes	No	No
Src	Yes	Yes	No
Srcin1	No	Yes	No
Srgap3	Yes	No	No
Sri	Yes	No	No
Srpk2	Yes	No	No
Srprb	Yes	No	Yes
Srr	Yes	No	No
Ssbp1	Yes	No	No
Ssr1	Yes	No	No
Stat1	Yes	No	No
Stat3	No	Yes	No
Stip1	Yes	No	No
Stk39	Yes	No	No
Stoml2	Yes	No	No
Strap	Yes	No	No
Strn	Yes	No	No
Strn4	Yes	No	No
Stx12	Yes	Yes	No
Stx1a	Yes	Yes	No
Stx4	Yes	Yes	No
Stxbp1	Yes	No	No
Sucla2	Yes	No	No
Suclg1	Yes	No	No
Sv2b	No	No	No
Syn2	Yes	No	No
Syncrip	Yes	No	No
Syne1	Yes	Yes	No
Syngap1	Yes	Yes	Yes
Synj1	Yes	Yes	No
Synpo	Yes	Yes	No
Syt1	Yes	Yes	No
Tacc1	Yes	No	No
Tagln2	Yes	No	No
Tagln3	Yes	No	No
Taldo1	Yes	No	No
Tanc2	No	Yes	No
Tarsl2	Yes	No	No
Tbcb	Yes	No	No
Tbcd	Yes	No	No
Tbk1	Yes	No	No
Tcp1	Yes	No	No
Tcp11l1	Yes	No	No
Tenm2	No	Yes	No
Tenm4	No	Yes	No
Tf	No	No	Yes
Tfam	Yes	No	No
Thy1	Yes	No	No
Tiam1	No	Yes	No
Timm13	No	No	No
Timm50	Yes	No	No
Tjp1	Yes	No	No
Tkt	Yes	No	No
Tln1	Yes	No	No
Tln2	Yes	No	No
Tmem126a	Yes	No	No
Tmem132b	Yes	No	No
Tmem35	No	No	No
Tmod2	Yes	No	No
Tnik	Yes	Yes	No
Tnpo1	Yes	No	No
Tollip	Yes	No	No
Tom1l2	Yes	No	No
Tomm20	Yes	No	No
Tomm34	Yes	No	No
Tomm40l	Yes	No	No
Top2b	No	No	No
Tpi1	Yes	No	No
Tpm1	Yes	No	No
Tpm2	Yes	No	No
Tpm3	Yes	No	No
Tpm4	Yes	No	No
Tpp1	Yes	No	No
Tppp	Yes	No	No
Tpt1	Yes	No	No
Trap1	Yes	No	No
Trappc3	Yes	No	No
Trappc9	Yes	No	No
Trim2	Yes	No	No
Trim3	Yes	Yes	No
Trim32	Yes	No	No
Trio	Yes	Yes	No
Tsc1	Yes	Yes	No
Tsc2	Yes	Yes	No
Tsg101	Yes	No	No
Ttc37	Yes	No	No
Ttc7b	Yes	No	No
Tuba1a	Yes	No	No
Tuba1b	Yes	No	No
Tuba4a	Yes	No	No
Tubb2a	Yes	No	No
Tubb3	Yes	No	No
Tubb4b	No	No	No
Twf1	Yes	No	No
Txnl1	Yes	No	No
Uba1	Yes	No	No
Ubb	Yes	No	No
Ubc	Yes	No	No
Ube2m	Yes	No	No
Ube2n	Yes	No	No
Ube2v1	Yes	No	No
Ube2v2	Yes	No	No
Ube3c	Yes	No	No
Ube4a	Yes	No	No
Ubr4	Yes	No	No
Ubxn6	Yes	No	No
Uchl1	Yes	No	No
Ugp2	Yes	No	No
Upf1	Yes	No	No
Uqcrb	Yes	No	No
Uqcrc1	Yes	No	No
Uqcrc2	Yes	No	No
Uqcrfs1	Yes	No	No
Usmg5	Yes	No	No
Uso1	Yes	No	No
Usp14	Yes	No	No
Usp15	Yes	No	No
Usp46	No	Yes	No
Usp5	Yes	No	No
Usp8	No	Yes	No
Usp9x	Yes	No	No
Vac14	Yes	Yes	No
Vapb	Yes	No	No
Vars	Yes	No	No
Vat1	Yes	No	No
Vcl	Yes	No	No
Vcpip1	Yes	No	No
Vdac1	Yes	Yes	No
Vdac2	Yes	No	No
Vps26a	Yes	No	No
Vps28	Yes	No	No
Vps33a	Yes	No	No
Vps35	Yes	Yes	No
Vps41	Yes	No	No
Vps4a	Yes	No	No
Vps52	Yes	No	No
Vps53	Yes	No	No
Vps8	Yes	No	No
Vsnl1	Yes	No	No
Vta1	Yes	No	No
Vti1b	Yes	No	No
Wasf1	Yes	Yes	No
Wasf2	Yes	Yes	No
Wasf3	Yes	Yes	No
Wasl	Yes	Yes	No
Wdr1	Yes	No	No
Wdr11	No	No	No
Wdr37	Yes	No	No
Wdr47	Yes	No	No
Wdr48	Yes	No	No
Xpo1	Yes	No	No
Xpo7	Yes	No	No
Yars	Yes	No	No
Yes1	Yes	Yes	No
Ywhab	Yes	No	No
Ywhae	Yes	Yes	No
Ywhaz	Yes	Yes	No
