## Supplementary material for "Neuron-specific protein expression at striatal excitatory synapses": Table S3

### Sheet: Gel piece A
									All identified Shank3 peptides
dSPN_BR1	SEQUENCE	Shank3 exons	XCorr	DeltCN	Conf%	PPM	SpecCount	RetTime		iSPN_BR1	SEQUENCE	Shank3 exons	XCorr	DeltCN	Conf%	PPM	SpecCount	RetTime
	-.(42.0106)M(15.994915)DGPGASAVVVR.V	1	3.9369	0.4249	100	1.3	1	41.116			-.(42.0106)M(15.994915)DGPGASAVVVR.V	1	3.4654	0.2546	100	0.1	1	39.103
	R.VGIPDLQQTK.C	1&2	2.6364	0.1589	99.7	2.3	1	42.641			-.(42.0106)MDGPGASAVVVR.V	1	3.0416	0.1697	99.8	-0.2	1	52.325
	K.FM(15.994915)DYVQLHSTDK.V	4	2.5329	0.2174	99.5	-2.5	1	36.283			R.VGIPDLQQTK.C	1&2	1.9061	0.2624	99.9	-0.3	1	41.91
	R.DGLTAVHCATR.Q	5	2.2623	0.0118	96.7	-2.8	1	25.652			R.VYAQNLIDDKQFAK.L	3	2.9602	0.2408	99.9	0	1	45.622
	R.NAGALTTLLDLGASPDYKDSR.G	5&6	3.7234	0.1366	99.6	1.5	1	73.44			K.FM(15.994915)DYVQLHSTDK.V	4	2.7935	0.1927	99.8	1.8	1	36.27
	R.NAGALTTLLDLGASPDYK.D	5&6	5.6464	0.4462	100	-2.9	1	82.851			K.FMDYVQLHSTDK.V	4	3.7534	0.4264	100	-0.9	1	44.656
	K.DSDVVPFR.E	9&10	2.5861	0.1781	99.9	-2.8	1	43.884			R.LAGPSGLASPR.P	10	2.8148	0.2917	100	-0.3	1	30.645
	R.SASDINLKGDQPAASPGPTLR.S	10	4.6291	0.3072	100	4	1	36.541			R.SASDINLKGDQPAASPGPTLR.S	10	5.4835	0.4178	100	-1.5	1	36.193
	R.SLPHQLLLQR.L	10	2.5652	0.2226	99.9	-1.9	1	40.412			R.SLPHQLLLQR.L	10	2.5461	0.167	99.7	0.1	1	42.154
	K.GDQPAASPGPTLR.S	10	2.1445	0.2219	99.8	-3.4	1	27.594			K.GDQPAASPGPTLR.S	10	2.3955	0.291	100	1.3	1	26.323
	R.LAGPSGLASPR.P	10	2.4498	0.1523	99.5	-2.5	1	31.601			K.AHSPQGEGEIPLHR.G	11	4.0945	0.3193	100	0.1	1	24.6
	K.ISPSGPGGSGPAPGPGPASPAPPAPPPR.G	10&11	6.4611	0.3887	100	-0.1	1	37.202			K.AHSPQGEGEIPLHR.G	11	2.6893	0.256	100	2.2	1	24.633
	K.VLSIGEGGFWEGTVK.G	11&12	4.7411	0.4473	100	-3.8	1	72.691			S.VLSIGEGGFWEGTVK.G	11&12	5.0065	0.483	100	-1.2	1	72.293
	R.DHEGFGFVLR.G	14	2.906	0.1215	99.4	1.9	1	57.704			R.TGWFPADCVEEVQM(15.994915)R.Q	12	2.9167	0.2963	100	1.9	1	66.333
	R.DHEGFGFVLR.G	14	2.4637	0.2328	99.9	-1.3	1	57.793			R.HYTVGSYDSLTSHSDYVIDDK.V	13&14	4.1572	0.4166	100	0.6	1	47.523
	R.TGDFLIEVNGVNVVK.V	15&16	5.1882	0.3367	100	-4.4	1	69.43			R.HYTVGSYDSLTSHSDYVIDDK.V	13&14	2.6782	0.1149	98.4	0.7	1	47.536
	K.RAPSTTLTLR.S	17	2.3321	0.0772	98.6	-1.9	1	27.831			R.DHEGFGFVLR.G	14	2.2902	0.0373	97	0.3	1	58.273
	K.SM(15.994915)TAELEELASIR.R	17&18	4.4823	0.3646	100	-4.8	1	65.524			R.TGDFLIEVNGVNVVK.V	15&16	5.4755	0.3808	100	-1.8	1	68.585
	K.LDEILAVAAEPTLRPDIADADSR.A	19	4.7368	0.3972	100	3.1	1	68.771			K.RAPSTTLTLR.S	17	2.8506	0.1882	99.9	-0.4	1	27.772
	R.ITPAEISSLFER.Q	19&20	3.7099	0.3941	100	-0.7	1	81.752			K.LDEILAVAAEPTLRPDIADADSR.A	19	4.4148	0.3633	100	-0.5	1	67.892
	K.LASLLEGR.F	21	2.4138	0.0621	98.6	-1	1	41.263			K.LDEILAVAAEPTLRPDIADADSR.A	19	2.3857	0.0648	98.3	-1.7	1	67.98
	R.LGAEEERPGTPELAPAPM(15.994915)QAAAVAEPM(15.994915)PSPR.A	21	4.8402	0.192	99.9	-1.1	1	43.854			R.ITPAEISSLFER.Q	19&20	2.7514	0.3371	100	-0.6	1	80.704
	R.SPTPVHSPDADRPGPLFVDVQTR.D	21	2.5825	0.121	97.6	0	1	45.342			K.SVGEDEKLASLLEGR.F	20&21	3.4671	0.0887	99.6	0.4	1	60.997
	R.SPTPVHSPDADRPGPLFVDVQTR.D	21	3.6449	0.3184	100	2.3	1	45.386			K.LASLLEGR.F	21	2.1901	0.0154	97.4	2.3	1	41.913
	R.SM(15.994915)IILQDSAPEVGDVPRPAPAATPPERPK.R	21	4.2609	0.2898	100	2.5	1	45.726			K.PSSELPPAPESAADSGVEEADTR.S	21	3.4161	0.2633	99.9	-1.5	1	42.425
	K.LWGDPVESR.G	21	2.1001	0.1002	98.7	0.9	1	46.92			R.LGAEEERPGTPELAPAPM(15.994915)QAAAVAEPM(15.994915)PSPR.A	21	5.6784	0.3311	100	-0.8	1	43.122
	R.AALAVGSPGPVGGSFAR.E	21	5.1527	0.5412	100	2	1	49.003			R.SPTPVHSPDADRPGPLFVDVQTR.D	21	3.6892	0.3338	100	0	1	46.162
	R.LGAEEERPGTPELAPAPM(15.994915)QAAAVAEPMPSPR.A	21	5.9147	0.3782	100	-2	1	49.281			K.LWGDPVESR.G	21	2.3937	0.1218	99.5	0.2	1	46.69
	R.LGAEEERPGTPELAPAPMQAAAVAEPM(15.994915)PSPR.A	21	6.7497	0.4331	100	3.3	1	51.761			R.LGAEEERPGTPELAPAPM(15.994915)QAAAVAEPMPSPR.A	21	5.8348	0.3147	100	-0.4	1	48.611
	R.SPAWIPVPAR.R	21	2.5605	0.2563	100	0	1	54.651			R.AALAVGSPGPVGGSFAR.E	21	4.3056	0.5278	100	1	1	48.745
	R.SM(15.994915)IILQDSAPEVGDVPR.P	21	5.8368	0.4039	100	3.6	1	54.773			R.LGAEEERPGTPELAPAPMQAAAVAEPM(15.994915)PSPR.A	21	5.6211	0.354	100	-1.2	1	51.142
	R.LGAEEERPGT(79.966331)PELAPAPMQAAAVAEPM(15.994915)PSPR.A	21	5.1177	0.3302	100	2.9	1	56.44			R.SM(15.994915)IILQDSAPEVGDVPR.P	21	5.9965	0.4208	100	0.8	1	53.745
	R.GPRPGSLDYSSGEGLGLTFGGPSPGPVK.E	21	4.4198	0.3346	100	0.7	1	62.154			R.LGAEEERPGTPELAPAPMQAAAVAEPMPSPR.A	21	5.7025	0.3751	100	-0.8	1	56.305
	R.PGSLDYSSGEGLGLTFGGPSPGPVK.E	21	5.2174	0.407	100	2.5	1	71.382			K.SM(15.994915)ILSVLDTSLQR.P	21	4.9052	0.3908	100	-0.8	1	69.141
	R.SLGEEPVGGLGSLLDPAK.K	21	4.4626	0.4206	100	2.9	1	75.054			R.PGSLDYSSGEGLGLTFGGPSPGPVK.E	21	6.3057	0.5333	100	-0.4	1	69.94
	R.GIPPPPQTAPPPPPAPYYFDSGPPPTFSPPPPPGR.A	21	3.1125	0.3059	99.8	-2	1	75.261			R.PGSLDYSSGEGLGLTFGGPSPGPVK.E	21	5.5559	0.2539	100	-0.1	1	70.032
	R.LGAGAAGLYDPSTPLGPLPYPER.Q	21	5.1759	0.5593	100	1.9	1	76.48			R.SLGEEPVGGLGSLLDPAK.K	21	3.6195	0.3471	100	0	1	74.164
	R.PSGPDSPYANLGAFSASLFAPSKPQR.R	21	5.696	0.4714	100	2.8	1	79.163			R.LGAGAAGLYDPSTPLGPLPYPER.Q	21	5.6429	0.5062	100	1.2	1	75.283
	R.STVFLSVGAIEGSPPSADLPSLQPSR.S	21	2.827	0.1993	99.2	2.2	1	80.742			R.LGAGAAGLYDPSTPLGPLPYPER.Q	21	3.9448	0.254	100	-2.1	1	75.312
	R.STVFLSVGAIEGSPPSADLPSLQPSR.S	21	4.8879	0.4209	100	-1.8	1	80.894			R.PSGPDSPYANLGAFSASLFAPSKPQR.R	21	4.7981	0.5393	100	-0.5	1	78.473
	K.QLQVEDAQER.A	21	1.9105	0.0906	98.1	-4.9	1	27.141			R.LLGTGATTGR.D	21	2.8565	0.3401	100	0.2	1	25.782
	K.QSSDSELM(15.994915)AQQHHAASTGLASAAGPAR.P	21	3.3688	0.3909	100	-1.4	1	28.511			K.QLQVEDAQER.A	21	2.4107	0.1625	99.7	0	1	25.891
	R.SPSPSPLPSPSPGSGPSAGPR.R	22	3.5683	0.3367	100	1.3	1	36.434			R.SSFKPGLEAR.L	21	2.3657	0.3304	99.9	0.8	1	26.321
	R.VEGLGAGVGGAGRPFGLTPPTILK.S	22	4.9796	0.4361	100	2.9	1	68.232			K.QSSDSELM(15.994915)AQQHHAASTGLASAAGPAR.P	21	3.5611	0.2875	99.9	4.2	1	27.561
	R.VEGLGAGVGGAGR.P	22	3.2396	0.3205	100	0.7	1	31.235			R.VEGLGAGVGGAGR.P	22	3.3253	0.2573	100	-0.3	1	30.213
											K.EDFVELGVTR.V	22	3.2309	0.2808	100	-1.3	1	54.78
dSPN_BR2	SEQUENCE	Shank3 exons	XCorr	DeltCN	Conf%	PPM	SpecCount	RetTime			R.LFSSLGELSTISAQR.S	22	4.5342	0.3684	100	-0.8	1	69.056
	R.LDPTAPVWAAK.Q	2	2.5051	0.2509	99.9	0.1	1	47.72			R.LFSSLGELSTISAQR.S	22	2.4506	0.1423	98.8	-0.8	1	69.094
	K.FM(15.994915)DYVQLHSTDK.V	4	3.0338	0.2042	99.8	-2	1	32.882			R.VEGLGAGVGGAGRPFGLTPPTILK.S	22	3.7437	0.3718	100	0.8	1	69.264
	K.DSDVVPFR.E	9&10	2.4355	0.1303	99.6	-0.2	1	39.945			R.PFGLTPPTILK.S	22	2.5863	0.0864	99.2	0.4	1	70.2
	R.LAGPSGLASPR.P	10	2.5535	0.2367	99.9	0.9	1	28.393			R.RAPSPVKPASLER.V	22	2.0511	0.169	98.4	0.5	1	22.784
	R.SASDINLKGDQPAASPGPTLR.S	10	3.9315	0.2047	99.9	-0.1	1	33.032			R.RAPSPVKPASLER.V	22	2.0004	0.0447	97.1	1.9	1	22.913
	R.DGELENDISGPSAGR.G	10	3.9717	0.2443	100	-1.9	1	36.331			R.SPGGPGGGASYSVR.P	22	2.997	0.4121	100	1	1	25.854
	K.GDQPAASPGPTLR.S	10	2.4361	0.1548	99.6	0.3	1	24.59
	K.ISPSGPGGSGPAPGPGPASPAPPAPPPR.G	10&11	7.1251	0.3898	100	0.5	1	33.572		iSPN_BR2	SEQUENCE	Shank3 exons	XCorr	DeltCN	Conf%	PPM	SpecCount	RetTime
	S.VLSIGEGGFWEGTVK.G	11&12	4.6756	0.5189	100	-0.3	1	68.95			-.(42.0106)MDGPGASAVVVR.V	1	3.3263	0.161	99.9	-0.9	1	49.846
	S.VLSIGEGGFWEGTVK.G	11&12	1.9792	0.3598	99.7	-0.4	1	69.062			R.LDPTAPVWAAK.Q	2	2.292	0.2225	99.8	0.8	1	47.644
	R.HYTVGSYDSLTSHSDYVIDDK.V	13&14	3.8727	0.5	100	1.4	1	44.263			R.VLCALNHSLQDALNYGLFQPPSR.G	2	4.1078	0.2245	99.9	0.1	1	78.492
	R.DHEGFGFVLR.G	14	2.7377	0.2358	99.8	-0.3	1	54.195			R.VYAQNLIDDK.Q	3	2.926	0.1152	99.8	0	1	37.321
	K.LDEILAVAAEPTLRPDIADADSR.A	19	4.9285	0.3817	100	-0.3	1	65.213			K.FMDYVQLHSTDK.V	4	2.3762	0.1889	99	0	1	40.641
	R.ITPAEISSLFER.Q	19&20	3.6223	0.3722	100	0.4	1	78.05			K.FMDYVQLHSTDK.V	4	4.2166	0.4082	100	3.1	1	40.692
	K.SVGEDEKLASLLEGR.F	20&21	3.5477	0.2159	99.9	-0.2	1	57.514			R.DGLTAVHCATR.Q	5	3.0189	0.4224	100	0.9	1	23.122
	K.LASLLEGR.F	21	2.063	0.2355	99.9	0.1	1	37.74			R.NGGAHLDFR.T	5	1.4902	0.0601	95.5	-0.7	1	25.836
	K.PSSELPPAPESAADSGVEEADTR.S	21	2.6295	0.1712	99	-2.1	1	40.176			R.NAGALTTLLDLGASPDYK.D	5&6	5.6787	0.5037	100	0.4	1	78.594
	R.LGAEEERPGTPELAPAPM(15.994915)QAAAVAEPM(15.994915)PSPR.A	21	5.9202	0.4431	100	-2.5	1	40.402			R.NYNSQTAFQVAIIAGNFELAEVIK.T	8&9	6.9687	0.4572	100	-1.3	1	91.833
	R.SM(15.994915)IILQDSAPEVGDVPRPAPAATPPERPK.R	21	5.5278	0.3534	100	-1.2	1	42.43			K.DSDVVPFR.E	9&10	2.6055	0.2033	99.9	0.3	1	39.905
	K.LWGDPVESR.G	21	2.4317	0.0872	99	0.3	1	43.103			R.LAGPSGLASPR.P	10	2.321	0.248	99.9	0.3	1	28.461
	R.AALAVGSPGPVGGSFAR.E	21	4.6074	0.4749	100	-0.1	1	45.411			R.SASDINLKGDQPAASPGPTLR.S	10	4.7976	0.254	100	0	1	32.97
	K.GPVTFRDPLLK.Q	21	2.4324	0.2448	99.7	-0.1	1	47.012			K.ISPSGPGGSGPAPGPGPASPAPPAPPPR.G	10&11	7.5444	0.3723	100	-0.5	1	33.491
	R.LGAEEERPGTPELAPAPMQAAAVAEPM(15.994915)PSPR.A	21	5.8678	0.3293	100	0.6	1	48.424			K.LYSAVPGR.K	11	1.7372	0.1676	98.8	-0.1	1	26.714
	R.SM(15.994915)IILQDSAPEVGDVPR.P	21	3.7901	0.3315	100	-0.6	1	51.201			K.AHSPQGEGEIPLHR.G	11	4.0376	0.3215	100	-0.1	1	22.815
	R.GPRPGSLDYSS(79.966331)GEGLGLTFGGPSPGPVK.E	21	4.9789	0.3756	100	1.3	1	65.504			K.AHSPQGEGEIPLHR.G	11	2.5009	0.2169	99.8	-1.5	1	22.863
	K.SM(15.994915)ILSVLDTSLQR.P	21	4.0182	0.2499	100	-3.6	1	65.554			R.DHEGFGFVLR.G	14	2.7486	0.151	99.3	-2	1	53.972
	R.PGSLDYSSGEGLGLTFGGPSPGPVK.E	21	5.9209	0.6412	100	1	1	67.466			A.AETPIEEFTPTPAFPALQYLESVDVEGVAWR.A	14&15	5.2811	0.4461	100	-0.1	1	95.744
	R.LGAGAAGLYDPSTPLGPLPYPER.Q	21	5.0799	0.4777	100	-0.3	1	72.715			R.TGDFLIEVNGVNVVK.V	15&16	5.0237	0.3602	100	4.7	1	65.296
	R.PSGPDSPYANLGAFSASLFAPSKPQR.R	21	4.1639	0.3823	100	0.1	1	75.703			K.SMTAELEELASIR.R	17&18	4.3616	0.2371	100	-1.1	1	77.823
	R.STVFLSVGAIEGSPPSADLPSLQPSR.S	21	3.3613	0.2815	99.9	-0.2	1	77.141			K.SMTAELEELASIR.R	17&18	3.1435	0.216	99.8	0.4	1	77.856
	R.STVFLSVGAIEGSPPSADLPSLQPSR.S	21	4.0663	0.4305	100	-2.6	1	77.363			K.LDEILAVAAEPTLRPDIADADSR.A	19	4.5523	0.4453	100	-0.6	1	64.803
	R.LLGTGATTGR.D	21	2.0696	0.2213	99.9	-1.9	1	23.794			R.RITPAEISSLFER.Q	19&20	2.793	0.2546	99.7	0.4	1	63.78
	R.SPSPSPLPSPSPGSGPSAGPR.R	22	5.0008	0.4809	100	-1.8	1	33.073			R.ITPAEISSLFER.Q	19&20	3.2425	0.3347	100	2.4	1	77.084
	K.EDFVELGVTR.V	22	3.0433	0.3049	100	-0.6	1	51.625			K.QSSDSELMAQQHHAASTGLASAAGPAR.P	21	3.4621	0.3293	100	-3	1	28.891
	R.LFSSLGELSTISAQR.S	22	4.9593	0.3719	100	-0.4	1	65.692			K.LASLLEGR.F	21	2.2225	0.0523	98.3	-0.2	1	37.614
	R.LFSSLGELSTISAQR.S	22	3.6962	0.1491	99.7	0.5	1	65.742			R.LGAEEERPGTPELAPAPM(15.994915)QAAAVAEPM(15.994915)PSPR.A	21	6.0466	0.3756	100	3.2	1	40.485
	R.VEGLGAGVGGAGRPFGLTPPTILK.S	22	3.1587	0.3786	100	-0.7	1	65.772			R.SPTPVHSPDADRPGPLFVDVQTR.D	21	3.261	0.1692	99.3	-0.1	1	41.965
	R.PFGLTPPTILK.S	22	2.2076	0.3386	100	0	1	66.724			R.SPTPVHSPDADRPGPLFVDVQTR.D	21	4.192	0.1353	99.5	0.3	1	42.181
											R.SM(15.994915)IILQDSAPEVGDVPRPAPAATPPERPK.R	21	3.6754	0.1006	99	-0.2	1	42.265
dSPN_BR3	SEQUENCE	Shank3 exons	XCorr	DeltCN	Conf%	PPM	SpecCount	RetTime			R.AALAVGSPGPVGGSFAR.E	21	4.5147	0.4234	100	0.2	1	45.3
	-.(42.0106)M(15.994915)DGPGASAVVVR.V	1	3.6075	0.32	100	0.7	1	36.592			K.GPVTFRDPLLK.Q	21	1.8563	0.1313	94.6	-0.5	1	46.702
	R.LDPTAPVWAAK.Q	2	1.9388	0.0458	96.5	-0.2	1	47.397			R.LGAEEERPGTPELAPAPMQAAAVAEPM(15.994915)PSPR.A	21	6.1221	0.3382	100	-1.1	1	48.077
	R.LLQDYPPNLDTPLPYLEFR.Y	2&3	3.8862	0.3732	100	-1.4	1	86.373			R.SMIILQDSAPEVGDVPRPAPAATPPERPK.R	21	4.5857	0.3605	100	0.4	1	48.266
	R.VYAQNLIDDK.Q	3	2.6002	0.278	99.9	-0.8	1	36.974			R.SM(15.994915)IILQDSAPEVGDVPR.P	21	4.9802	0.4075	100	1.5	1	50.746
	K.GLDPNFHDPDSGECPLSLAAQLDNATDLLK.V	4&5	6.5222	0.4299	100	3.5	1	84.71			R.LGAEEERPGTPELAPAPMQAAAVAEPMPSPR.A	21	5.9121	0.3299	100	-0.6	1	53.063
	R.NAGALTTLLDLGASPDYK.D	5&6	3.0078	0.195	99.5	0.9	1	78.501			R.PGSLDYSSGEGLGLTFGGPSPGPVK.E	21	6.2267	0.3144	100	3.4	1	67.351
	R.NAGALTTLLDLGASPDYK.D	5&6	4.7379	0.4534	100	0	1	78.542			R.SLGEEPVGGLGSLLDPAK.K	21	5.0725	0.4704	100	-2.5	1	71.002
	K.DSDVVPFR.E	9&10	2.3054	0.1638	99.7	-0.6	1	39.622			R.LGAGAAGLYDPSTPLGPLPYPER.Q	21	4.7583	0.2276	100	-0.2	1	72.55
	R.LAGPSGLASPR.P	10	2.4525	0.1481	99.5	0.4	1	28.043			R.LGAGAAGLYDPSTPLGPLPYPER.Q	21	5.4495	0.5349	100	-1.1	1	72.557
	R.SASDINLKGDQPAASPGPTLR.S	10	4.7662	0.3559	100	-0.2	1	32.69			R.PSGPDSPYANLGAFSASLFAPSKPQR.R	21	5.4626	0.4723	100	2.3	1	74.966
	R.DGELENDISGPSAGR.G	10	3.635	0.1581	99.9	-3.5	1	35.695			K.SMILSVLDTSLQR.P	21	2.8006	0.276	100	0.6	1	75.961
	K.GDQPAASPGPTLR.S	10	2.2792	0.2235	99.9	-1.3	1	24.503			K.SMILSVLDTSLQR.P	21	2.2349	0.205	98.6	-0.2	1	76.036
	K.ISPSGPGGSGPAPGPGPASPAPPAPPPR.G	10&11	7.0611	0.3327	100	0.5	1	33.033			R.STVFLSVGAIEGSPPSADLPSLQPSR.S	21	5.4619	0.5019	100	-0.7	1	76.864
	K.AHSPQGEGEIPLHR.G	11	3.8039	0.2619	100	0.1	1	22.68			R.STVFLSVGAIEGSPPSADLPSLQPSR.S	21	3.5258	0.1708	99.4	1.7	1	76.907
	K.VLSIGEGGFWEGTVK.G	11&12	4.9396	0.4196	100	0.2	1	68.425			R.LLGTGATTGR.D	21	2.8388	0.3938	100	0	1	24.002
	R.DHEGFGFVLR.G	14	2.4129	0.1375	98.4	-0.4	1	53.74			K.QLQVEDAQER.A	21	2.0283	0.1593	99.2	0.9	1	24.33
	R.TGDFLIEVNGVNVVK.V	15&16	3.9932	0.176	99.9	-0.4	1	65.053			K.QSSDSELM(15.994915)AQQHHAASTGLASAAGPAR.P	21	2.8323	0.2417	99.4	-1.5	1	25.564
	R.ITPAEISSLFER.Q	19&20	2.322	0.3058	99.9	-1.8	1	77.55			R.SPSPSPLPSPSPGSGPSAGPR.R	22	5.1203	0.3177	100	2.4	1	32.942
	K.SVGEDEKLASLLEGR.F	20&21	3.431	0.1464	99.6	-0.3	1	56.795			R.SPSPSPLPSPSPGSGPSAGPR.R	22	4.5415	0.4824	100	-1.2	1	33.33
	K.LASLLEGR.F	21	1.9032	0.0577	97.3	-0.8	1	37.463			R.RPFQQKPLQLWSK.F	22	3.5922	0.3603	100	0.6	1	37.643
	K.PSSELPPAPESAADSGVEEADTR.S	21	3.8494	0.3532	100	0.6	1	39.544			R.RPFQQKPLQLWSK.F	22	2.2817	0.2633	99.4	-1	1	37.665
	R.LGAEEERPGTPELAPAPM(15.994915)QAAAVAEPM(15.994915)PSPR.A	21	4.1221	0.1655	99.8	-1.9	1	40.231			K.EDFVELGVTR.V	22	2.9729	0.014	98.9	1.4	1	51.602
	R.LGAEEERPGTPELAPAPM(15.994915)QAAAVAEPM(15.994915)PSPR.A	21	6.2676	0.4217	100	0.5	1	40.48			R.VEGLGAGVGGAGRPFGLTPPTILK.S	22	5.0321	0.4089	100	0.7	1	64.232
	R.SPTPVHSPDADRPGPLFVDVQTR.D	21	3.5151	0.1962	99.7	0.7	1	41.883			V.LFSSLGELSTISAQR.S	22	5.2876	0.4335	100	0.2	1	65.381
	R.SM(15.994915)IILQDSAPEVGDVPRPAPAATPPERPK.R	21	4.5278	0.2566	100	-0.3	1	42.022			R.PFGLTPPTILK.S	22	2.1595	0.1402	99.1	-1.3	1	65.954
	K.LWGDPVESR.G	21	2.2439	0.0765	98.4	0.6	1	42.594			K.FDVGDWLESIHLGEHR.D	22	3.1175	0.1663	99.4	-0.7	1	79.88
	R.AALAVGSPGPVGGSFAR.E	21	3.7565	0.412	100	2.8	1	45.067			K.FDVGDWLESIHLGEHR.D	22	3.5839	0.2876	100	0.4	1	79.901
	R.SPTPVHS(79.966331)PDADRPGPLFVDVQTR.D	21	2.6243	0.134	97.8	-1.4	1	46.781
	R.SM(15.994915)IILQDSAPEVGDVPR.P	21	5.52	0.4084	100	-1.8	1	50.514		iSPN_BR3	SEQUENCE	Shank3 exons	XCorr	DeltCN	Conf%	PPM	SpecCount	RetTime
	R.SM(15.994915)IILQDSAPEVGDVPR.P	21	3.3076	0.2223	99.9	2.5	1	50.547			-.(42.0106)M(15.994915)DGPGASAVVVR.V	1	3.4392	0.3756	100	2.2	1	36.7
	R.SPAWIPVPAR.R	21	2.5393	0.1805	99.9	-0.1	1	50.931			R.NGGAHLDFR.T	5	2.2002	0.0156	97.6	-4.3	1	26.093
	R.PGSLDYSSGEGLGLTFGGPSPGPVK.E	21	5.6833	0.395	100	0.3	1	66.967			R.DGLTAVHCATR.Q	5	3.5993	0.3429	100	-0.2	1	23.336
	R.LGAGAAGLYDPSTPLGPLPYPER.Q	21	4.0159	0.2304	100	-3.6	1	72.312			R.NAGALTTLLDLGASPDYK.D	5&6	4.9397	0.4314	100	-2.2	1	78.701
	R.LGAGAAGLYDPSTPLGPLPYPER.Q	21	5.6942	0.5241	100	-3.1	1	72.513			K.DSDVVPFR.E	9&10	2.0638	0.0694	98.2	0.8	1	39.931
	R.PSGPDSPYANLGAFSASLFAPSKPQR.R	21	5.5694	0.4982	100	1.6	1	74.802			R.LAGPSGLASPR.P	10	2.8128	0.3537	100	2.4	1	28.425
	R.STVFLSVGAIEGSPPSADLPSLQPSR.S	21	3.9126	0.1972	99.9	0.1	1	76.413			K.ISPSGPGGSGPAPGPGPASPAPPAPPPR.G	10&11	5.6843	0.2227	100	-4.6	1	33.34
	R.STVFLSVGAIEGSPPSADLPSLQPSR.S	21	5.4055	0.4318	100	-1.5	1	76.673			K.LYSAVPGR.K	11	1.7798	0.2919	99.6	0.5	1	26.901
	R.LLGTGATTGR.D	21	2.5282	0.3064	99.9	0	1	23.842			K.AHSPQGEGEIPLHR.G	11	3.4624	0.3189	100	3.2	1	23.013
	K.QSSDSELM(15.994915)AQQHHAASTGLASAAGPAR.P	21	4.669	0.4723	100	-1.4	1	25.061			R.HYTVGSYDSLTSHSDYVIDDK.V	13&14	4.3436	0.4235	100	1.6	1	44.21
	R.VEGLGAGVGGAGR.P	22	3.2174	0.2667	99.9	-0.5	1	27.592			R.TGDFLIEVNGVNVVK.V	15&16	4.9503	0.3926	100	1.6	1	65.36
	R.SPSPSPLPSPSPGSGPSAGPR.R	22	5.4604	0.455	100	-0.6	1	32.945			K.SM(15.994915)TAELEELASIR.R	17&18	4.2252	0.3611	100	0	1	61.153
	R.SPSPSPLPSPSPGSGPSAGPR.R	22	3.8339	0.2505	100	-1.6	1	33.031			K.LDEILAVAAEPTLRPDIADADSR.A	19	4.1381	0.3937	100	0.6	1	65.011
	R.RPFQQKPLQLWSK.F	22	2.2145	0.3675	99.9	-0.4	1	37.464			R.ITPAEISSLFER.Q	19&20	2.572	0.3081	99.9	-2.3	1	77.714
	R.RPFQQKPLQLWSK.F	22	1.9827	0.0801	94.7	-1.6	1	37.572			R.LGAEEERPGTPELAPAPM(15.994915)QAAAVAEPM(15.994915)PSPR.A	21	6.6462	0.4609	100	-3.2	1	40.522
	K.EDFVELGVTR.V	22	3.0297	0.2129	99.9	0.7	1	51.163			R.AALAVGSPGPVGGSFAR.E	21	4.2513	0.3818	100	0.5	1	45.262
	R.VEGLGAGVGGAGRPFGLTPPTILK.S	22	3.6152	0.3018	100	1	1	64.422			K.SM(15.994915)ILSVLDTSLQR.P	21	3.6608	0.3048	100	-3	1	65.253
	V.LFSSLGELSTISAQR.S	22	4.7057	0.3977	100	-0.3	1	65.23			R.PGSLDYSSGEGLGLTFGGPSPGPVK.E	21	6.904	0.6148	100	-0.3	1	67.353
											R.LGAGAAGLYDPSTPLGPLPYPER.Q	21	5.9178	0.5344	100	0.9	1	72.543
											R.PSGPDSPYANLGAFSASLFAPSKPQR.R	21	5.5277	0.4502	100	-1.6	1	75.212
											R.LLGTGATTGR.D	21	2.8715	0.3386	100	-2.5	1	24.196
											K.SSSLSIPHEPK.E	22	2.0853	0.1024	98.3	2.9	1	26.744
											R.VEGLGAGVGGAGR.P	22	3.5123	0.3289	100	1	1	28.004
											R.SPSPSPLPSPSPGSGPSAGPR.R	22	4.8609	0.4412	100	1.6	1	33.171
											R.RPFQQKPLQLWSK.F	22	2.0336	0.1492	95.2	0.1	1	37.941
											K.EDFVELGVTR.V	22	3.0097	0.1338	99.8	1.3	1	51.526
											R.VEGLGAGVGGAGRPFGLTPPTILK.S	22	3.8176	0.3028	100	-2.2	1	64.592
											V.LFSSLGELSTISAQR.S	22	4.9611	0.4191	100	-1.8	1	65.51
											R.RAPSPVKPASLER.V	22	2.683	0.2041	99.7	0	1	21.515
											R.SPGGPGGGASYSVR.P	22	2.6109	0.0829	99.2	0.9	1	24.383

### Sheet: Gel piece B
									All identified Shank3 peptides
dSPN_BR1	SEQUENCE	Shank3 exons	XCorr	DeltCN	Conf%	PPM	SpecCount	RetTime		iSPN_BR1	SEQUENCE	Shank3 exons	XCorr	DeltCN	Conf%	PPM	SpecCount	RetTime
	K.ASLFFAAPPPPK.R	E_Specific	3.3085	0.2473	99.9	-0.5	1	60.255			R.EYEEVQAVER.K	E_Specific	3.1021	0.313	100	-0.9	1	31.665
	K.RAPSTTLTLR.S	17	2.2775	0.0558	97.5	-2.4	1	27.71			K.ASLFFAAPPPPK.R	E_Specific	3.1816	0.1942	99.9	-0.5	1	61.17
	K.LDEILAVAAEPTLRPDIADADSR.A	19	4.2304	0.373	100	4.2	1	68.772			K.VLSIGEGGFWEGTVK.G	11&12	4.5252	0.4681	100	1.8	1	73.052
	R.ITPAEISSLFER.Q	19&20	3.1419	0.3023	100	0.1	1	81.97			R.DHEGFGFVLR.G	14	1.8497	0.0837	95	0.6	1	59.16
	K.SVGEDEKLASLLEGR.F	20&21	3.6375	0.2042	99.8	-0.8	1	61.213			K.RAPSTTLTLR.S	17	2.0561	0.1093	98.7	-0.5	1	28.121
	K.LASLLEGR.F	21	1.985	0.0004	94.9	-4.2	1	41.171			K.LDEILAVAAEPTLRPDIADADSR.A	19	4.6129	0.3804	100	0.9	1	68.673
	R.LGAEEERPGTPELAPAPM(15.994915)QAAAVAEPM(15.994915)PSPR.A	21	5.221	0.3838	100	1.5	1	43.743			R.ITPAEISSLFER.Q	19&20	3.8331	0.3176	100	-0.4	1	82.091
	R.SPTPVHSPDADRPGPLFVDVQTR.D	21	3.338	0.0004	96.4	0.9	1	45.44			K.SVGEDEKLASLLEGR.F	20&21	3.4435	0.1508	99.4	0	1	61.804
	R.SM(15.994915)IILQDSAPEVGDVPRPAPAATPPERPK.R	21	4.777	0.3398	100	2.2	1	45.75			R.LGAEEERPGTPELAPAPM(15.994915).Q	21	3.3938	0.3416	88.7	-0.5	1	41.272
	K.LWGDPVESR.G	21	2.0796	0.1947	99.7	0.2	1	46.74			R.LGAEEERPGTPELAPAPM(15.994915)QAAAVAEPM(15.994915)PSPR.A	21	5.6946	0.3538	100	3	1	43.602
	R.AALAVGSPGPVGGSFAR.E	21	4.898	0.4624	100	3.9	1	49.021			K.LWGDPVESR.G	21	2.277	0.0027	97.2	-0.3	1	47.305
	R.LGAEEERPGTPELAPAPM(15.994915)QAAAVAEPMPSPR.A	21	4.8152	0.4037	100	3.5	1	49.101			R.LGAEEERPGTPELAPAPM(15.994915)QAAAVAEPMPSPR.A	21	4.1749	0.2783	99.9	1.1	1	49.085
	R.SM(15.994915)IILQDSAPEVGDVPR.P	21	5.139	0.3865	100	4.9	1	54.631			R.AALAVGSPGPVGGSFAR.E	21	4.3597	0.3706	100	0.6	1	49.377
	R.SPAWIPVPAR.R	21	2.7476	0.262	99.9	1.3	1	54.643			R.LGAEEERPGTPELAPAPMQAAAVAEPM(15.994915)PSPR.A	21	5.3867	0.3604	100	-1.5	1	51.661
	R.PGSLDYSSGEGLGLTFGGPSPGPVK.E	21	6.0299	0.551	100	3.9	1	71.285			R.SM(15.994915)IILQDSAPEVGDVPR.P	21	4.341	0.3879	100	2.3	1	54.135
	R.PGSLDYSSGEGLGLTFGGPSPGPVK.E	21	4.7438	0.3021	100	4.4	1	71.333			R.SM(15.994915)IILQDSAPEVGDVPR.P	21	3.2905	0.2242	99.7	3.2	1	54.374
	R.SLGEEPVGGLGSLLDPAK.K	21	4.1518	0.3923	100	1.7	1	75.261			R.SPAWIPVPAR.R	21	1.8248	0.0509	96.9	-0.6	1	55.865
	R.STVFLSVGAIEGSPPSADLPSLQPSR.S	21	4.5548	0.4221	100	1.8	1	80.715			K.SM(15.994915)ILSVLDTSLQR.P	21	3.4269	0.0451	99.4	1.9	1	70.032
	R.DRFEDHEIEGAHLPALTK.E	22	3.1564	0.2864	99.9	-1.3	1	44.993			R.PGSLDYSSGEGLGLTFGGPSPGPVK.E	21	6.4606	0.5687	100	-0.5	1	70.614
	R.VEGLGAGVGGAGRPFGLTPPTILK.S	22	4.9555	0.3726	100	1.1	1	68.225			R.SLGEEPVGGLGSLLDPAK.K	21	4.61	0.4596	100	-0.1	1	75.014
											R.LGAGAAGLYDPSTPLGPLPYPER.Q	21	4.5061	0.2909	100	-1.1	1	76.072
dSPN_BR2	SEQUENCE	Shank3 exons	XCorr	DeltCN	Conf%	PPM	SpecCount	RetTime			R.LGAGAAGLYDPSTPLGPLPYPER.Q	21	5.9769	0.5414	100	-0.4	1	76.15
	K.ASLFFAAPPPPK.R	E_Specific	2.9873	0.2831	100	0.1	1	56.951			R.PSGPDSPYANLGAFSASLFAPSKPQR.R	21	4.8692	0.4759	100	1.9	1	79.292
	R.SASDINLKGDQPAASPGPTLR.S	10	3.5258	0.2035	99.6	0.9	1	33.465			K.QLQVEDAQER.A	21	2.1945	0.1508	99.5	2	1	26.1
	K.VLSIGEGGFWEGTVK.G	11&12	4.6081	0.4506	100	0.2	1	69.301			K.EDFVELGVTR.V	22	3.5022	0.2758	100	-0.3	1	55.405
	K.LDEILAVAAEPTLRPDIADADSR.A	19	4.7006	0.4717	100	-0.3	1	65.465			R.LFSSLGELSTISAQR.S	22	4.7473	0.2855	100	-0.6	1	69.841
	R.ITPAEISSLFER.Q	19&20	3.5117	0.2547	100	0.3	1	78.465			R.PFGLTPPTILK.S	22	2.1161	0.1586	99.4	-0.6	1	70.89
	K.SVGEDEKLASLLEGR.F	20&21	4.13	0.1571	99.8	0.1	1	57.834			R.VEGLGAGVGGAGR.P	22	3.4973	0.279	100	-1.5	1	30.621
	R.LGAEEERPGTPELAPAPM(15.994915)QAAAVAEPM(15.994915)PSPR.A	21	6.8306	0.4273	100	1.1	1	40.776
	R.SPTPVHSPDADRPGPLFVDVQTR.D	21	4.2305	0.2713	100	0.5	1	42.524		iSPN_BR2	SEQUENCE	Shank3 exons	XCorr	DeltCN	Conf%	PPM	SpecCount	RetTime
	R.SM(15.994915)IILQDSAPEVGDVPRPAPAATPPERPK.R	21	4.7151	0.2713	100	0.1	1	42.734			R.EYEEVQAVER.K	E_Specific	2.875	0.2351	100	-3.3	1	29.07
	R.AALAVGSPGPVGGSFAR.E	21	4.8527	0.5064	100	-0.3	1	45.766			K.ASLFFAAPPPPK.R	E_Specific	2.9674	0.2893	100	-0.4	1	56.39
	R.LGAEEERPGTPELAPAPMQAAAVAEPM(15.994915)PSPR.A	21	5.9664	0.3334	100	-2	1	48.58			R.DHEGFGFVLR.G	14	2.6	0.2758	99.9	2.1	1	53.885
	R.SM(15.994915)IILQDSAPEVGDVPR.P	21	5.8281	0.4213	100	1.2	1	51.195			K.SM(15.994915)TAELEELASIR.R	17&18	3.9152	0.3712	100	-3.1	1	61.071
	R.GPRPGSLDYSSGEGLGLTFGGPSPGPVK.E	21	5.6569	0.3175	100	0.9	1	58.887			K.LDEILAVAAEPTLRPDIADADSR.A	19	4.6097	0.4167	100	0.1	1	64.704
	K.SM(15.994915)ILSVLDTSLQR.P	21	3.8215	0.3477	100	1.2	1	65.861			R.ITPAEISSLFER.Q	19&20	2.8038	0.3263	100	-1.2	1	77.214
	R.PGSLDYSSGEGLGLTFGGPSPGPVK.E	21	5.8381	0.5748	100	2.8	1	67.733			K.PSSELPPAPESAADSGVEEADTR.S	21	2.4415	0.04	94.2	2.4	1	40.04
	R.PGSLDYSSGEGLGLTFGGPSPGPVK.E	21	5.4269	0.2672	100	0.1	1	67.784			R.LGAEEERPGTPELAPAPM(15.994915)QAAAVAEPM(15.994915)PSPR.A	21	5.7735	0.4008	100	-4.5	1	40.176
	R.LGAGAAGLYDPSTPLGPLPYPER.Q	21	5.7899	0.5516	100	0.8	1	73.004			R.SPTPVHSPDADRPGPLFVDVQTR.D	21	4.3386	0.3056	100	0.3	1	41.9
	R.LGAGAAGLYDPSTPLGPLPYPER.Q	21	4.0583	0.2367	99.9	-2.8	1	73.063			R.SM(15.994915)IILQDSAPEVGDVPRPAPAATPPERPK.R	21	5.7447	0.3841	100	0.8	1	42.216
	R.STVFLSVGAIEGSPPSADLPSLQPSR.S	21	3.6831	0.2162	99.6	0.2	1	77.214			R.AALAVGSPGPVGGSFAR.E	21	4.8402	0.3908	100	0.2	1	45.222
	R.STVFLSVGAIEGSPPSADLPSLQPSR.S	21	5.1156	0.4241	100	-0.7	1	77.36			R.LGAEEERPGTPELAPAPMQAAAVAEPM(15.994915)PSPR.A	21	5.5481	0.4567	100	3.3	1	47.945
	R.LLGTGATTGR.D	21	1.7616	0.0637	96.9	-2.7	1	24.11			R.SM(15.994915)IILQDSAPEVGDVPR.P	21	5.6425	0.4675	100	0.1	1	50.505
	R.SPSPSPLPSPSPGSGPSAGPR.R	22	4.542	0.4209	100	0.4	1	33.295			R.SM(15.994915)IILQDSAPEVGDVPR.P	21	3.628	0.3051	100	2.8	1	50.616
	R.RPFQQKPLQLWSK.F	22	2.0584	0.0633	94.6	-0.7	1	38.333			R.SPAWIPVPAR.R	21	2.389	0.1578	99.7	0	1	50.817
	K.EDFVELGVTR.V	22	3.101	0.1038	99.6	0.6	1	52.025			R.SLGEEPVGGLGSLLDPAK.K	21	4.652	0.4278	100	-0.6	1	71.016
	R.VEGLGAGVGGAGRPFGLTPPTILK.S	22	3.5853	0.3235	100	0.2	1	65.823			R.LGAGAAGLYDPSTPLGPLPYPER.Q	21	3.8746	0.2418	99.9	-3.3	1	72.21
	V.LFSSLGELSTISAQR.S	22	4.854	0.269	100	-1.2	1	65.96			R.LGAGAAGLYDPSTPLGPLPYPER.Q	21	4.619	0.4948	100	-0.4	1	72.281
	R.PFGLTPPTILK.S	22	2.4023	0.301	100	0.6	1	66.801			R.PSGPDSPYANLGAFSASLFAPSKPQR.R	21	4.8085	0.4353	100	-0.2	1	74.954
											R.STVFLSVGAIEGSPPSADLPSLQPSR.S	21	5.0761	0.4987	100	-0.3	1	76.66
dSPN_BR3	SEQUENCE	Shank3 exons	XCorr	DeltCN	Conf%	PPM	SpecCount	RetTime			R.LLGTGATTGR.D	21	2.9613	0.3584	100	1.2	1	24.031
	R.EYEEVQAVER.K	E_Specific	2.3802	0.1749	99.7	-1.3	1	28.844			K.QSSDSELM(15.994915)AQQHHAASTGLASAAGPAR.P	21	3.098	0.2732	99.8	0.8	1	25.516
	R.SASDINLKGDQPAASPGPTLR.S	10	3.3372	0.2814	100	0.3	1	32.802			R.SPSPSPLPSPSPGSGPSAGPR.R	22	3.6266	0.2383	99.9	-0.5	1	33.313
	K.AHSPQGEGEIPLHR.G	11	2.9036	0.0228	97.6	3.4	1	22.714			R.SPSPSPLPSPSPGSGPSAGPR.R	22	5.4245	0.3779	100	0.2	1	33.345
	K.SM(15.994915)TAELEELASIR.R	17&18	3.5404	0.3151	100	-3.2	1	61.193			R.RPFQQKPLQLWSK.F	22	2.1572	0.0814	95.4	-1	1	37.551
	R.ITPAEISSLFER.Q	19&20	2.3292	0.242	99.9	-2.8	1	77.02			R.RPFQQKPLQLWSK.F	22	3.1166	0.2631	99.9	0.3	1	37.636
	K.SVGEDEKLASLLEGR.F	20&21	3.2276	0.1253	99.5	0.3	1	56.957			R.VEGLGAGVGGAGRPFGLTPPTILK.S	22	4.1645	0.3713	100	-1.9	1	64.082
	R.LGAEEERPGTPELAPAPM(15.994915)QAAAVAEPM(15.994915)PSPR.A	21	6.6652	0.4078	100	2.2	1	40.103			V.LFSSLGELSTISAQR.S	22	5.4542	0.332	100	-0.1	1	65.303
	R.SPTPVHSPDADRPGPLFVDVQTR.D	21	3.9029	0.2963	100	1.4	1	41.915			R.PFGLTPPTILK.S	22	2.1822	0.1648	99.6	0.5	1	65.975
	R.SM(15.994915)IILQDSAPEVGDVPRPAPAATPPERPK.R	21	5.353	0.4062	100	-1.6	1	42.023			K.FDVGDWLESIHLGEHR.D	22	3.0902	0.1534	99.3	-1.1	1	79.907
	R.AALAVGSPGPVGGSFAR.E	21	4.4335	0.5184	100	-1.4	1	45.093			K.FDVGDWLESIHLGEHR.D	22	2.861	0.1237	99.5	-2.8	1	79.972
	R.LGAEEERPGTPELAPAPMQAAAVAEPM(15.994915)PSPR.A	21	5.143	0.3247	100	0.4	1	47.902			R.VEGLGAGVGGAGR.P	22	2.9715	0.2557	100	0.7	1	27.932
	R.SM(15.994915)IILQDSAPEVGDVPR.P	21	5.5216	0.4239	100	2	1	50.467
	R.SM(15.994915)IILQDSAPEVGDVPR.P	21	3.0959	0.1802	99.7	1	1	50.526		iSPN_BR3	SEQUENCE	Shank3 exons	XCorr	DeltCN	Conf%	PPM	SpecCount	RetTime
	R.SPAWIPVPAR.R	21	2.1084	0.1881	99.6	-0.1	1	51.032			R.VEGLGAGVGGAGR.P	19&20	2.7376	0.2089	99.9	0.9	1	28.032
	R.GPRPGSLDYSSGEGLGLTFGGPSPGPVK.E	21	4.73	0.3017	100	-0.2	1	58.112			R.VEGLGAGVGGAGRPFGLTPPTILK.S	21	4.0845	0.3208	100	0.6	1	64.645
	R.PGSLDYSSGEGLGLTFGGPSPGPVK.E	21	5.3968	0.3588	100	0.7	1	67.015			R.SLGEEPVGGLGSLLDPAK.K	21	4.2403	0.4414	100	-1.6	1	71.44
	R.SLGEEPVGGLGSLLDPAK.K	21	3.1907	0.251	99.9	-0.8	1	70.873			R.LGAGAAGLYDPSTPLGPLPYPER.Q	21	5.975	0.4738	100	-4.4	1	72.853
	R.LGAGAAGLYDPSTPLGPLPYPER.Q	21	4.2795	0.2069	100	-4.4	1	72.586			R.PSGPDSPYANLGAFSASLFAPSKPQR.R	21	4.0936	0.4943	100	-3.8	1	75.285
	R.LGAGAAGLYDPSTPLGPLPYPER.Q	21	4.8404	0.5075	100	-1.1	1	72.671			R.ITPAEISSLFER.Q	21	3.1012	0.3215	100	-0.3	1	78
	R.PSGPDSPYANLGAFSASLFAPSKPQR.R	21	4.4597	0.4592	100	0.5	1	74.825			R.LLGTGATTGR.D	21	2.8564	0.3338	100	-0.7	1	24.151
	R.STVFLSVGAIEGSPPSADLPSLQPSR.S	21	5.0058	0.3852	100	0	1	76.514			R.RPFQQKPLQLWSK.F	22	2.428	0.3114	99.9	0.4	1	38.06
	R.STVFLSVGAIEGSPPSADLPSLQPSR.S	21	2.5138	0.0183	94.9	-2.7	1	76.523			R.AALAVGSPGPVGGSFAR.E	22	4.18	0.4845	100	-3.7	1	45.392
	R.LLGTGATTGR.D	21	2.5372	0.401	100	0.2	1	23.914			V.LFSSLGELSTISAQR.S	22	4.0572	0.23	99.9	-0.2	1	65.651
	K.QSSDSELM(15.994915)AQQHHAASTGLASAAGPAR.P	21	3.4816	0.121	99.2	0.3	1	25.105			R.PGSLDYSSGEGLGLTFGGPSPGPVK.E	22	4.3784	0.375	100	-2	1	67.454
	R.SPSPSPLPSPSPGSGPSAGPR.R	22	5.4031	0.3666	100	0.5	1	32.755			R.RAPSPVKPASLER.V	22	2.5449	0.195	98.9	0.6	1	21.564
	R.RPFQQKPLQLWSK.F	22	2.0401	0.0346	94.4	1.2	1	37.534
	K.EDFVELGVTR.V	22	3.0658	0.2303	99.9	1.5	1	51.313
	R.VEGLGAGVGGAGRPFGLTPPTILK.S	22	5.2053	0.3908	100	-0.7	1	64.357
	V.LFSSLGELSTISAQR.S	22	5.085	0.3228	100	0.1	1	65.291

### Sheet: Gel piece C
									All identified Shank3 peptides
dSPN_BR1	SEQUENCE	Shank3 exons	XCorr	DeltCN	Conf%	PPM	SpecCount	RetTime		iSPN_BR1	SEQUENCE	Shank3 exons	XCorr	DeltCN	Conf%	PPM	SpecCount	RetTime
	R.ITPAEISSLFER.Q	19&20	2.2256	0.3804	100	-0.3	1	81.491			K.VLSIGEGGFWEGTVK.G	11&12	3.5512	0.3494	100	1.4	1	73.507
	R.AALAVGSPGPVGGSFAR.E	21	3.9242	0.4064	100	-1.2	1	48.935			R.ITPAEISSLFER.Q	19&20	2.8757	0.2207	99.9	3.3	1	82.223
	R.LGAGAAGLYDPSTPLGPLPYPER.Q	21	3.6525	0.3457	100	0.5	1	76.413			R.AALAVGSPGPVGGSFAR.E	21	3.2668	0.3632	100	-3.5	1	49.685
											R.LGAGAAGLYDPSTPLGPLPYPER.Q	21	5.2768	0.4929	100	-1.9	1	76.175
dSPN_BR2	SEQUENCE	Shank3 exons	XCorr	DeltCN	Conf%	PPM	SpecCount	RetTime			K.QLQVEDAQER.A	21	2.1564	0.134	99.1	2	1	26.246
	R.SASDINLKGDQPAASPGPTLR.S	10	4.3384	0.2624	100	-0.3	1	33.385			R.LLGTGATTGR.D	21	1.9671	0.0175	95.3	-1.3	1	26.28
	R.ITPAEISSLFER.Q	19&20	2.3457	0.3193	100	1.8	1	77.91			K.EDFVELGVTR.V	22	2.5178	0.1442	99.6	-0.8	1	55.823
	R.AALAVGSPGPVGGSFAR.E	21	4.8693	0.4707	100	-0.5	1	45.793
	R.SM(15.994915)IILQDSAPEVGDVPR.P	21	3.8036	0.2711	100	0.6	1	51.155		iSPN_BR2	SEQUENCE	Shank3 exons	XCorr	DeltCN	Conf%	PPM	SpecCount	RetTime
	K.EDFVELGVTR.V	22	2.6631	0.1271	99.6	0.2	1	52.013			K.AHSPQGEGEIPLHR.G	11	2.7411	0.2408	99.7	-0.1	1	23.056
	R.SLGEEPVGGLGSLLDPAK.K	21	4.9683	0.4201	100	-3	1	71.665			R.LLGTGATTGR.D	21	2.0231	0.2527	99.8	-2.7	1	24.224
	R.LGAGAAGLYDPSTPLGPLPYPER.Q	21	5.8573	0.5396	100	-2.6	1	73.06			R.AALAVGSPGPVGGSFAR.E	21	4.1721	0.3744	100	0.7	1	45.26
	R.LGAGAAGLYDPSTPLGPLPYPER.Q	21	3.448	0.1474	99.2	-3.1	1	73.076			R.LGAGAAGLYDPSTPLGPLPYPER.Q	21	3.2386	0.1708	99.4	-3.6	1	72.474
	R.PSGPDSPYANLGAFSASLFAPSKPQR.R	21	5.0472	0.5024	100	-1.4	1	75.67
	K.QLQVEDAQER.A	21	1.828	0.0902	98.2	2.4	1	24.39		iSPN_BR3	SEQUENCE	Shank3 exons	XCorr	DeltCN	Conf%	PPM	SpecCount	RetTime
											R.AALAVGSPGPVGGSFAR.E	21	4.283	0.425	100	-1	1	45.25
dSPN_BR3	SEQUENCE	Shank3 exons	XCorr	DeltCN	Conf%	PPM	SpecCount	RetTime			K.QLQVEDAQER.A	21	1.9244	0.1531	99	1.5	1	24.42
	R.SASDINLKGDQPAASPGPTLR.S	10	3.6808	0.189	99.7	-2.7	1	32.832
	R.SPTPVHSPDADRPGPLFVDVQTR.D	21	2.1446	0.0201	93.7	-3.3	1	41.906
	R.AALAVGSPGPVGGSFAR.E	21	4.0295	0.5182	100	1.6	1	45.237
	R.LGAGAAGLYDPSTPLGPLPYPER.Q	21	3.2843	0.0497	97.7	-3.5	1	72.641
	R.STVFLSVGAIEGSPPSADLPSLQPSR.S	21	3.4187	0.2368	99.8	-2.3	1	76.737

### Sheet: Gel piece D
									All identified Shank3 peptides
dSPN_BR1	SEQUENCE	Shank3 exons	XCorr	DeltCN	Conf%	PPM	SpecCount	RetTime		iSPN_BR1	SEQUENCE	Shank3 exons	XCorr	DeltCN	Conf%	PPM	SpecCount	RetTime
	R.SPSPSPLPSPSPGSGPSAGPR.R	22	2.7971	0.0073	97.4	4.3	1	36.741			K.LDEILAVAAEPTLRPDIADADSR.A	19	2.4009	0.0872	96.4	2.3	1	69.191
dSPN_BR2	SEQUENCE	Shank3 exons	XCorr	DeltCN	Conf%	PPM	SpecCount	RetTime
	R.SASDINLKGDQPAASPGPTLR.S	10	3.1313	0.1517	99.4	-0.9	1	33.465
	R.DHEGFGFVLR.G	14	2.2534	0.3638	99.9	-0.6	1	54.615

### Sheet: Gel piece E
									All identified Shank3 peptides
dSPN_BR2	SEQUENCE	Shank3 exons	XCorr	DeltCN	Conf%	PPM	SpecCount	RetTime		iSPN_BR1	SEQUENCE	Shank3 exons	XCorr	DeltCN	Conf%	PPM	SpecCount	RetTime
	R.SLGEEPVGGLGSLLDPAK.K	21	4.1541	0.3711	100	-0.2	1	71.664			K.LDEILAVAAEPTLRPDIADADSR.A	19	2.7527	0.1433	98.6	-4.1	1	69.586
	V.LFSSLGELSTISAQR.S	22	4.2665	0.2543	100	2.5	1	66.11			K.EDFVELGVTR.V	22	2.7087	0.1831	99.8	0	1	56.983
