## Supplementary material for "Neuron-specific protein expression at striatal excitatory synapses": Table S5

### Sheet: Gel piece A
									All identified Shank3 peptides
dSPN_Shank3B-/-_BR1	SEQUENCE	Shank3 exons	XCorr	DeltCN	Conf%	PPM	SpecCount	RetTime		iSPN_Shank3B-/-_BR1	SEQUENCE	Shank3 exons	XCorr	DeltCN	Conf%	PPM	SpecCount	RetTime
	R.SASDINLKGDQPAASPGPTLR.S	10	2.7783	0.1638	98.9	0.5	1	36.301			R.AALAVGSPGPVGGSFAR.E	21	2.8385	0.3006	99.9	2.5	1	55.413
	K.VLSIGEGGFWEGTVK.G	11&12	4.57	0.414	100	-0.3	1	72.542
	K.LDEILAVAAEPTLRPDIADADSR.A	19	3.7142	0.3648	100	-1.4	1	68.695
	R.AALAVGSPGPVGGSFAR.E	21	4.3445	0.3608	100	-0.1	1	48.664
	R.LGAEEERPGTPELAPAPMQAAAVAEPM(15.994915)PSPR.A	21	4.44	0.3249	100	4.2	1	51.456
	R.SPAWIPVPAR.R	21	2.143	0.2046	99.7	-0.1	1	54.336
	R.PGSLDYSSGEGLGLTFGGPSPGPVK.E	21	4.0257	0.4541	100	-0.9	1	71.292
	R.LGAGAAGLYDPSTPLGPLPYPER.Q	21	5.2691	0.4881	100	-0.2	1	76.642
	R.PSGPDSPYANLGAFSASLFAPSKPQR.R	21	3.0787	0.2083	99.4	-3.4	1	79.146
	R.SPSPSPLPSPSPGSGPSAGPR.R	22	3.5644	0.2959	100	-0.1	1	36.46
dSPN_Shank3B-/-_BR2	SEQUENCE	Shank3 exons	XCorr	DeltCN	Conf%	PPM	SpecCount	RetTime
	R.VGIPDLQQTK.C	1&2	1.7538	0.1355	98.8	-0.7	1	40.575
	K.DSDVVPFR.E	9&10	2.257	0.0988	99.1	-1.6	1	41.717
	R.ITPAEISSLFER.Q	19&20	3.0618	0.3213	99.9	-0.7	1	79.645
	R.AALAVGSPGPVGGSFAR.E	21	3.7378	0.3345	99.9	0.8	1	47.346
	K.EDFVELGVTR.V	22	2.338	0.1539	99.7	-2.6	1	53.383
	V.LFSSLGELSTISAQR.S	22	3.7751	0.3834	100	0.6	1	67.637
dSPN_Shank3B-/-_BR3	SEQUENCE	Shank3 exons	XCorr	DeltCN	Conf%	PPM	SpecCount	RetTime
	R.ITPAEISSLFER.Q	19&20	2.2618	0.2782	99.9	-1.3	1	79.766
	R.AALAVGSPGPVGGSFAR.E	21	2.9802	0.2204	100	0.4	1	47.38
	R.SPSPSPLPSPSPGSGPSAGPR.R	22	2.7238	0.0498	98.5	-1.4	1	34.791
	K.EDFVELGVTR.V	22	2.8771	0.2693	100	-1.4	1	53.516
	R.VEGLGAGVGGAGRPFGLTPPTILK.S	22	2.798	0.2278	99.3	0.4	1	66.698

### Sheet: Gel piece B
									All identified Shank3 peptides
dSPN_Shank3B-/-_BR1	SEQUENCE	Shank3 exons	XCorr	DeltCN	Conf%	PPM	SpecCount	RetTime		iSPN_Shank3B-/-_BR2	SEQUENCE	Shank3 exons	XCorr	DeltCN	Conf%	PPM	SpecCount	RetTime
	R.EYEEVQAVER.K	E_Specific	2.6235	0.109	99.3	-3.6	1	32.383			R.AALAVGSPGPVGGSFAR.E	21	3.1178	0.3478	99.9	-0.4	1	49.626
	K.ASLFFAAPPPPK.R	E_Specific	3.2415	0.2264	100	-0.4	1	59.931
	K.LDEILAVAAEPTLRPDIADADSR.A	19	4.8991	0.3751	100	0.2	1	68.542		iSPN_Shank3B-/-_BR3	SEQUENCE	Shank3 exons	XCorr	DeltCN	Conf%	PPM	SpecCount	RetTime
	R.ITPAEISSLFER.Q	19&20	3.8353	0.3334	100	-0.1	1	81.655			K.LDEILAVAAEPTLRPDIADADSR.A	19	2.4377	0.1994	94.5	1.6	1	67.704
	K.SVGEDEKLASLLEGR.F	20&21	2.9206	0.2066	99.6	-0.4	1	60.871
	R.LGAEEERPGTPELAPAPM(15.994915)QAAAVAEPM(15.994915)PSPR.A	21	6.3963	0.412	100	-2.4	1	43.643
	K.PSSELPPAPESAADSGVEEADTR.S	21	3.0683	0.2264	99.6	-1.3	1	43.73
	R.SPTPVHSPDADRPGPLFVDVQTR.D	21	3.0728	0.0082	97.1	-0.1	1	45.14
	R.SM(15.994915)IILQDSAPEVGDVPRPAPAATPPERPK.R	21	5.4227	0.2938	100	-0.5	1	45.597
	R.AALAVGSPGPVGGSFAR.E	21	4.9855	0.3855	100	0.4	1	48.72
	R.LGAEEERPGTPELAPAPM(15.994915)QAAAVAEPMPSPR.A	21	7.0209	0.3964	100	2.2	1	48.976
	R.LGAEEERPGTPELAPAPMQAAAVAEPM(15.994915)PSPR.A	21	3.259	0.1594	99.5	-4.2	1	51.516
	R.SPAWIPVPAR.R	21	2.4741	0.2283	99.9	0.8	1	54.325
	R.SM(15.994915)IILQDSAPEVGDVPR.P	21	4.9403	0.3782	100	-0.3	1	54.381
	R.PGSLDYSSGEGLGLTFGGPSPGPVK.E	21	6.819	0.614	100	-0.5	1	71.154
	R.PGSLDYSSGEGLGLTFGGPSPGPVK.E	21	5.9089	0.3112	100	0.1	1	71.177
	R.SLGEEPVGGLGSLLDPAK.K	21	4.741	0.421	100	-0.2	1	74.802
	R.PSGPDSPYANLGAFSASLFAPSKPQR.R	21	4.4259	0.367	100	2.4	1	78.731
	R.STVFLSVGAIEGSPPSADLPSLQPSR.S	21	5.2148	0.3512	100	1.1	1	80.563
	R.LLGTGATTGR.D	21	2.2027	0.2558	99.9	0.1	1	26.39
	R.SPSPSPLPSPSPGSGPSAGPR.R	22	4.9171	0.4764	100	-1.1	1	36.242
	R.VEGLGAGVGGAGRPFGLTPPTILK.S	22	5.2385	0.4351	100	0.1	1	67.945
	R.LFSSLGELSTISAQR.S	22	5.1312	0.2979	100	-2.8	1	69.145
dSPN_Shank3B-/-_BR2	SEQUENCE	Shank3 exons	XCorr	DeltCN	Conf%	PPM	SpecCount	RetTime
	K.LDEILAVAAEPTLRPDIADADSR.A	19	3.6369	0.3848	100	1	1	66.611
	R.ITPAEISSLFER.Q	19&20	2.5213	0.341	100	-0.9	1	79.315
	K.SVGEDEKLASLLEGR.F	20&21	3.3464	0.3529	100	-1.1	1	59.213
	K.SVGEDEKLASLLEGR.F	20&21	3.7008	0.2304	100	-0.6	1	59.237
	K.GPVTFRDPLLK.Q	21	2.2287	0.0428	97.7	1.2	1	49.526
	K.QLQVEDAQER.A	21	2.2587	0.1292	99.4	-0.4	1	25.515
	K.QSSDSELM(15.994915)AQQHHAASTGLASAAGPAR.P	21	4.4141	0.2992	100	-2.5	1	26.804
	R.AALAVGSPGPVGGSFAR.E	21	4.1501	0.4865	100	-0.3	1	47.369
	R.GPRPGSLDYSSGEGLGLTFGGPSPGPVK.E	21	4.4068	0.2686	100	1.3	1	60.164
	R.LGAGAAGLYDPSTPLGPLPYPER.Q	21	1.8832	0.0161	95.4	1.2	1	74.061
	R.LGAGAAGLYDPSTPLGPLPYPER.Q	21	4.0393	0.2309	100	-0.9	1	74.171
	R.LLGTGATTGR.D	21	2.6693	0.3276	100	0.1	1	25.402
	R.PSGPDSPYANLGAFSASLFAPSKPQR.R	21	3.6395	0.4942	100	1.6	1	76.708
	R.SLGEEPVGGLGSLLDPAK.K	21	3.5897	0.3748	100	0	1	72.943
	R.SM(15.994915)IILQDSAPEVGDVPRPAPAATPPERPK.R	21	4.6141	0.3096	100	-0.1	1	43.978
	R.SPTPVHSPDADRPGPLFVDVQTR.D	21	3.2601	0.3404	100	0.2	1	44.271
	K.FDVGDWLESIHLGEHR.D	22	2.8243	0.1932	99.4	0	1	81.88
	K.FDVGDWLESIHLGEHR.D	22	2.4497	0.1567	98.1	-0.2	1	81.927
	R.PFGLTPPTILK.S	22	2.3394	0.2351	99.9	-4.2	1	68.313
	R.RPFQQKPLQLWSK.F	22	2.5708	0.2196	99.6	0	1	41.408
	R.SPSPSPLPSPSPGSGPSAGPR.R	22	5.0446	0.4307	100	-0.1	1	34.702
	R.VEGLGAGVGGAGRPFGLTPPTILK.S	22	3.0565	0.1167	98.1	-0.8	1	66.621
	V.LFSSLGELSTISAQR.S	22	3.8466	0.2135	100	-1.5	1	67.635
dSPN_Shank3B-/-_BR3	SEQUENCE	Shank3 exons	XCorr	DeltCN	Conf%	PPM	SpecCount	RetTime
	K.ASLFFAAPPPPK.R	E_Specific	2.6445	0.1992	99.8	0.3	1	58.225
	R.ITPAEISSLFER.Q	19&20	2.1867	0.3362	99.9	-2.7	1	78.966
	K.QLQVEDAQER.A	21	1.5511	0.2381	96.9	-1	1	25.584
	R.GPRPGSLDYSSGEGLGLTFGGPSPGPVK.E	21	4.0066	0.2365	99.9	1.8	1	60.091
	R.LGAEEERPGTPELAPAPM(15.994915)QAAAVAEPM(15.994915)PSPR.A	21	3.8849	0.2234	99.9	3.9	1	42.25
	R.LGAGAAGLYDPSTPLGPLPYPER.Q	21	4.2699	0.437	100	0	1	74.045
	R.LLGTGATTGR.D	21	2.1251	0.24	99.6	0.7	1	25.346
	R.SLGEEPVGGLGSLLDPAK.K	21	4.3036	0.3492	100	-2.4	1	72.845
	R.SPTPVHSPDADRPGPLFVDVQTR.D	21	3.3028	0.164	98.7	-1.1	1	44.015
	K.EDFVELGVTR.V	22	3.0591	0.2439	100	-0.7	1	53.216
	K.FDVGDWLESIHLGEHR.D	22	3.0303	0.2262	99.8	-0.2	1	81.529
	R.PFGLTPPTILK.S	22	2.4627	0.2832	99.9	-0.6	1	68.088
	R.SPSPSPLPSPSPGSGPSAGPR.R	22	4.0778	0.4069	100	-3.4	1	34.671
	R.VEGLGAGVGGAGRPFGLTPPTILK.S	22	2.7172	0.2253	98.8	-2.9	1	66.02

### Sheet: Gel piece C
		All identified Shank3 peptides
dSPN_Shank3B-/-_BR1	SEQUENCE	Shank3 exons	XCorr	DeltCN	Conf%	PPM	SpecCount	RetTime
	K.LDEILAVAAEPTLRPDIADADSR.A	19	2.8799	0.237	99.6	-2	1	68.466
	R.LGAGAAGLYDPSTPLGPLPYPER.Q	21	3.6776	0.4065	99.9	-1	1	76.203
	R.SPAWIPVPAR.R	21	1.6265	0.0925	97.3	-0.1	1	54.235
dSPN_Shank3B-/-_BR2	SEQUENCE	Shank3 exons	XCorr	DeltCN	Conf%	PPM	SpecCount	RetTime
	R.AALAVGSPGPVGGSFAR.E	21	3.8116	0.4654	100	-1.5	1	47.371
	R.LGAGAAGLYDPSTPLGPLPYPER.Q	21	4.0103	0.4324	100	-3.9	1	74.134
	V.LFSSLGELSTISAQR.S	22	2.7381	0.2297	99.9	1.4	1	67.607
dSPN_Shank3B-/-_BR3	SEQUENCE	Shank3 exons	XCorr	DeltCN	Conf%	PPM	SpecCount	RetTime
	R.AALAVGSPGPVGGSFAR.E	21	3.4991	0.3627	100	-3.4	1	47.227

### Sheet: Gel piece F
		All identified Shank3 peptides
dSPN_Shank3B-/-_BR1	SEQUENCE	Shank3 exons	XCorr	DeltCN	Conf%	PPM	SpecCount	RetTime
	R.LLQDYPPNLDTPLPYLEFR.Y	2&3	4.8009	0.4464	100	-0.2	1	88.882
	K.GLDPNFHDPDSGECPLSLAAQLDNATDLLK.V	4&5	5.0342	0.3279	100	-0.5	1	87.191
	R.NAGALTTLLDLGASPDYK.D	5&6	6.0122	0.4518	100	-3.5	1	82.516
	R.NAGALTTLLDLGASPDYK.D	5&6	3.6295	0.4651	100	0.9	1	82.552
	R.NAGALTTLLDLGASPDYKDSR.G	5&6	3.7606	0.1582	99.7	-0.6	1	73.273
	R.SASDINLKGDQPAASPGPTLR.S	10	3.889	0.133	99.7	2.6	1	36.455
	K.ISPSGPGGSGPAPGPGPASPAPPAPPPR.G	10&11	5.4188	0.3021	100	-1.4	1	37.08
	K.AHSPQGEGEIPLHR.G	11	2.6682	0.1685	99.8	2.8	1	25.231
	K.AHSPQGEGEIPLHR.G	11	2.2858	0.2246	99.1	3.3	1	25.225
dSPN_Shank3B-/-_BR2	SEQUENCE	Shank3 exons	XCorr	DeltCN	Conf%	PPM	SpecCount	RetTime
	K.GLDPNFHDPDSGECPLSLAAQLDNATDLLK.V	4&5	5.6634	0.3107	100	-0.4	1	85.464
	R.NAGALTTLLDLGASPDYK.D	5&6	4.3972	0.3925	100	-2	1	80.28
	R.NAGALTTLLDLGASPDYKDSR.G	5&6	2.6251	0.087	96.4	0.2	1	71.156
	K.DSDVVPFR.E	9&10	1.9928	0.0785	98.3	-0.8	1	41.341
	R.SASDINLKGDQPAASPGPTLR.S	10	4.3849	0.3505	100	1	1	34.3
dSPN_Shank3B-/-_BR3	SEQUENCE	Shank3 exons	XCorr	DeltCN	Conf%	PPM	SpecCount	RetTime
	R.VYAQNLIDDKQFAK.L	3	3.5423	0.1109	99.7	2.5	1	42.015
	K.GLDPNFHDPDSGECPLSLAAQLDNATDLLK.V	4&5	4.4365	0.2301	100	2.1	1	84.775
	R.NAGALTTLLDLGASPDYK.D	5&6	4.5496	0.3653	100	-1.7	1	79.01
	R.NAGALTTLLDLGASPDYK.D	5&6	3.7662	0.3524	100	4.2	1	79.007
	K.DSDVVPFR.E	9&10	2.3107	0.2218	99.9	-0.4	1	40.106
	R.SASDINLKGDQPAASPGPTLR.S	10	4.7798	0.2792	100	-0.2	1	33.22
	K.ISPSGPGGSGPAPGPGPASPAPPAPPPR.G	10&11	4.3	0.4391	100	-3	1	33.642
